# Genomic diversity and global distribution of *Saccharomyces eubayanus*, the wild ancestor of hybrid lager-brewing yeasts

**DOI:** 10.1101/709535

**Authors:** Quinn K. Langdon, David Peris, Juan I. Eizaguirre, Dana A. Opulente, Kelly V. Buh, Kayla Sylvester, Martin Jarzyna, María E. Rodríguez, Christian A. Lopes, Diego Libkind, Chris Todd Hittinger

## Abstract

*S. eubayanus*, the wild, cold-tolerant parent of hybrid lager-brewing yeasts, has a complex and understudied natural history. The exploration of this diversity can be used both to develop new brewing applications and to enlighten our understanding of the dynamics of yeast evolution in the wild. Here, we integrate whole genome sequence and phenotypic data of 200 *S. eubayanus* strains, the largest collection to date. *S. eubayanus* has a multilayered population structure, consisting of two major populations that are further structured into six subpopulations. Four of these subpopulations are found exclusively in the Patagonian region of South America; one is found predominantly in Patagonia and sparsely in Oceania and North America; and one is specific to the Holarctic ecozone. *S. eubayanus* is most abundant and genetically diverse in Patagonia, where some locations harbor more genetic diversity than is found outside of South America. All but one subpopulation shows isolation-by-distance, and gene flow between subpopulations is low. However, there are strong signals of ancient and recent outcrossing, including two admixed lineages, one that is sympatric with and one that is mostly isolated from its parental populations. Despite *S. eubayanus*’ extensive genetic diversity, it has relatively little phenotypic diversity, and all subpopulations performed similarly under most conditions tested. Using our extensive biogeographical data, we constructed a robust model that predicted all known and a handful of additional regions of the globe that are climatically suitable for *S. eubayanus*, including Europe. We conclude that this industrially relevant species has rich wild diversity with many factors contributing to its complex distribution and biology.
