## Supplementary material for "Genomic diversity and global distribution of *Saccharomyces eubayanus*, the wild ancestor of hybrid lager-brewing yeasts": Table S1

### Sheet: Sheet1
Strain	SubPop	Pop	Synonym	CRUB code	Site	National Park	Latitude	Longitude	Altitude (m)	DateCollected	Substrate	Host1	Host2	Isolation Carbon	Isolation Temperature	Species	PRJN
P1C1	PB-1	PopB			Kaimanawa Forest Park, New Zealand		-39.0968	175.959	751		soil	Unknown				S. eubayanus	PRJNA260464
CDFM21L.1	Holarctic	PopB			Qamdo, Tibet, China		31.141	97.172	3728		Rotten wood	Unknown				S. eubayanus	PRJNA254367
yHAB100	PB-1	PopB	B27-2, 49	CRUB 2037	L. Rivadavia	Alerces	-42.6686	-71.6801	532	2010-01-29	Bark	Nothofagus dombeyi				S. eubayanus	PRJNA555221
yHAB101	PA-2	PopA	B24-5, 50	CRUB 2038	Entrada PN, Futalaufquen	Alerces	-42.8903	-71.6018	545	2010-01-29	Bark	Nothofagus antarctica				S. eubayanus	PRJNA555221
yHAB102	PA-2	PopA	B24-4, 51	CRUB 2039	Entrada PN, Futalaufquen	Alerces	-42.8903	-71.6018	545	2010-01-29	Bark	Nothofagus antarctica				S. eubayanus	PRJNA555221
yHAB103	PA-2	PopA	B24-3, 52	CRUB 2040	Entrada PN, Futalaufquen	Alerces	-42.8903	-71.6018	545	2010-01-29	Bark	Nothofagus antarctica				S. eubayanus	PRJNA555221
yHAB104	PA-2	PopA	B24-2, 53	CRUB 2041	Entrada PN, Futalaufquen	Alerces	-42.8903	-71.6018	545	2010-01-29	Bark	Nothofagus antarctica				S. eubayanus	PRJNA555221
yHAB105	PB-3(Ad)	PopB	B20-5, 54	CRUB 2042	Centro visitantes Alakush	Tierra del Fuego	-54.8378	-68.5603	27	2010-01-23	Bark	Nothofagus pumilio				S. eubayanus	PRJNA555221
yHAB106	PB-1	PopB	S9-2, 55	CRUB 2043	Camp. Poincenot	Glaciares	-49.2808	-72.96	737	2010-01-23	Soil	Nothofagus pumilio				S. eubayanus	PRJNA555221
yHAB107	PB-1	PopB	S10-5, 56	CRUB 2044	Arroyo el salto	Glaciares	-49.2942	-72.8999	418	2010-01-23	Soil	Nothofagus antarctica				S. eubayanus	PRJNA555221
yHAB108	PB-1	PopB	S10-4, 57	CRUB 2045	Arroyo el salto	Glaciares	-49.2942	-72.8999	418	2010-01-23	Soil	Nothofagus antarctica				S. eubayanus	PRJNA555221
yHAB109	PB-1	PopB	S10-3, 58	CRUB 2046	Arroyo el salto	Glaciares	-49.2942	-72.8999	418	2010-01-23	Soil	Nothofagus antarctica				S. eubayanus	PRJNA555221
yHAB110	PB-2	PopB	S1-4B, 59	CRUB 2047	Paso Icalma	Lanin	-38.8306	-71.2638	1340	2009-10-30	Soil	Nothofagus pumilio				S. eubayanus	PRJNA555221
yHAB111	PB-2	PopB	S1-3, 60	CRUB 2048	Paso Icalma	Lanin	-38.8306	-71.2638	1310	2009-10-30	Soil	Nothofagus pumilio				S. eubayanus	PRJNA555221
yHAB112	PB-3	PopB	B19-2, 61	CRUB 2049	Lagunita PN	Tierra del Fuego	-54.8511	-68.5856	18	2010-01-23	Bark	Nothofagus antarctica				S. eubayanus	PRJNA555221
yHAB113	PB-3	PopB	B18-5, 62	CRUB 2050	Picada Arroyo. Castor	Tierra del Fuego	-54.855	-68.5919	33	2010-01-23	Bark	Nothofagus pumilio				S. eubayanus	PRJNA555221
yHAB114	PB-3	PopB	B18-4, 63	CRUB 2051	Picada Arroyo. Castor	Tierra del Fuego	-54.855	-68.5919	33	2010-01-23	Bark	Nothofagus pumilio				S. eubayanus	PRJNA555221
yHAB115	PB-3	PopB	B18-1, 64	CRUB 2052	Picada Arroyo. Castor	Tierra del Fuego	-54.855	-68.5919	33	2010-01-23	Bark	Nothofagus pumilio				S. eubayanus	PRJNA555221
yHAB116	PB-1	PopB	S9-5, 65	CRUB 2053	Camp. Poincenot	Glaciares	-49.2808	-72.96	737	2010-01-23	Soil	Nothofagus pumilio				S. eubayanus	PRJNA555221
yHAB117	PB-1	PopB	S9-4, 66	CRUB 2054	Camp. Poincenot	Glaciares	-49.2808	-72.96	737	2010-01-23	Soil	Nothofagus pumilio				S. eubayanus	PRJNA555221
yHAB118	PB-3	PopB	S14-2, 67	CRUB 2055	Lagunita PN	Tierra del Fuego	-54.8511	-68.5856	18	2010-01-23	Soil	Nothofagus antarctica				S. eubayanus	PRJNA555221
yHAB119	PA-2	PopA	B3-3, 68	CRUB 2056	Paso Icalma	Lanin	-38.835	-71.2654	1340	2009-10-30	Bark	Nothofagus obliqua				S. eubayanus	PRJNA555221
yHAB120	PB-3	PopB	S13-3, 69	CRUB 2057	Picada Arroyo. Castor	Tierra del Fuego	-54.855	-68.5919	33	2010-01-23	Soil	Nothofagus pumilio				S. eubayanus	PRJNA555221
yHAB121	PB-1	PopB	S2-5, 70	CRUB 2058	Paso Icalma	Lanin	-38.835	-71.2654	1340	2009-10-30	Soil	Nothofagus obliqua				S. eubayanus	PRJNA555221
yHAB122	PB-3	PopB	S14-5A, 71	CRUB 2059	Lagunita PN	Tierra del Fuego	-54.8511	-68.5856	18	2010-01-23	Soil	Nothofagus antarctica				S. eubayanus	PRJNA555221
yHAB124	PB-2	PopB	24C4	CRUB 2061	Cerro Otto sitio 4	Nahuel Huapi	-41.1447	-71.3682	1324	2005-07-01	Leaf	Nothofagus pumilio				S. eubayanus	PRJNA555221
yHAB125	PB-2	PopB	34	CRUB 1892	Cerro Otto	Nahuel Huapi	-41.1333	-71.3667	1340	2009-01-01	Leaf	Nothofagus pumilio	Phylloplane			S. eubayanus	PRJNA555221
yHAB126	PB-2	PopB	14A1B	CRUB 2062	Cerro Otto	Nahuel Huapi	-41.1442	-71.3659	1324	2005-07-01	Leaf	Nothofagus pumilio				S. eubayanus	PRJNA555221
yHAB489	PB-1	PopB	TC48		Camino Lago del Desierto	El Chatlen, Santa Cruz, Argentina	-49.035	-72.869	483	2009-01-23	Mushroom	Nothofagus antarctica	Cyttaria darwinii			S. eubayanus	PRJNA555221
yHAB491	PB-3	PopB	TC50		Camino glaciar le Martial	Tierra del Fuego, Argentina	-54.8047	-68.3526	220	2010-02-03	Mushroom	Nothofagus betuloides	Cyttaria harioti			S. eubayanus	PRJNA555221
yHAB505	PB-1	PopB	TC64		Lago Guillelmo	Nahuel Huapi, Río Negro, Argentina	-41.3894	-71.4959	896	2008-04-11	Bark	Nothofagus antarctica				S. eubayanus	PRJNA555221
yHAB54	PB-1	PopB	TS25-1, 1	CRUB 1995	Tronador	Nahuel Huapi	-41.3353	-71.6001	843	2008-10-30	Soil	Nothofagus antarctica				S. eubayanus	PRJNA555221
yHAB55	PB-1	PopB	CR10-F2, 2	CRUB 1996	Los Rápidos	Nahuel Huapi	-41.3506	-71.6014	815	2007-12-13	Mushroom	Nothofagus antarctica	Cyttaria harioti			S. eubayanus	PRJNA555221
yHAB56	PB-2	PopB	CR10-42, 3	CRUB 1997	challhuaco	Nahuel Huapi	-41.25	-71.2833	1240	2008-11-15	Bark	Nothofagus pumilio				S. eubayanus	PRJNA555221
yHAB564	PB-3(Ad)	PopB	B31-3		Bahía Arenal, Área Lago La Plata, Argentina	Área Lago La Plata	-44.8922	-71.8603	968	2013-02-22	Bark	Nothofagus pumilio				S. eubayanus	PRJNA555221
yHAB565	PB-3	PopB	B32-1		Orilla Oeste, Área Lago La Plata, Argentina	Área Lago La Plata	-44.8194	-71.9998	979		Bark	Nothofagus pumilio				S. eubayanus	PRJNA555221
yHAB566	PB-3(Ad)	PopB	B33-5		Lago La Plata Chico , Área Lago La Plata, Argentina	Área Lago La Plata	-44.8042	-72.0177	971		Bark	Nothofagus pumilio				S. eubayanus	PRJNA555221
yHAB567	PA-2	PopA	B35-5		Ñirihuau, Nahuel Huapi, Argentina	Nahuel Huapi	-41.2553	-71.2183	1150	2013-04-18	Bark	Nothofagus antarctica				S. eubayanus	PRJNA555221
yHAB568	PA-2	PopA	B35-6		Ñirihuau, Nahuel Huapi, Argentina	Nahuel Huapi	-41.2553	-71.2183	1150	2013-04-18	Bark	Nothofagus antarctica				S. eubayanus	PRJNA555221
yHAB569	PA-1	PopA	B36-6		Arroyo del medio, Nahuel Huapi, Argentina	Nahuel Huapi	-41.2108	-71.2131	973	2013-04-18	Bark	Nothofagus antarctica				S. eubayanus	PRJNA555221
yHAB57	PB-1	PopB	CR25-32, 4	CRUB 1998	tronador	Nahuel Huapi	-41.3353	-71.6001	843	2008-10-30	Bark	Nothofagus antarctica				S. eubayanus	PRJNA555221
yHAB570	PB-1	PopB	CB7-2 1		Nahuelbuta, Nahuelbuta, Chile	Nahuelbuta, Chile	-37.8164	-73.0233	1359		Unknown	Unknown				S. eubayanus	PRJNA555221
yHAB571	PB-1	PopB	CB8-5		Nahuelbuta, Nahuelbuta, Chile	Nahuelbuta, Chile	-37.8164	-73.0233	1359	2013-03-21	Bark	Nothofagus antarctica				S. eubayanus	PRJNA555221
yHAB572	PB-1	PopB	CB9-2		Nahuelbuta, Nahuelbuta, Chile	Nahuelbuta, Chile	-37.8167	-73.0094	1321	2013-03-21	Bark	Nothofagus glauca				S. eubayanus	PRJNA555221
yHAB573	PB-1	PopB	CB9-5		Nahuelbuta, Nahuelbuta, Chile	Nahuelbuta, Chile	-37.8167	-73.0094	1321	2013-03-21	Bark	Nothofagus glauca				S. eubayanus	PRJNA555221
yHAB574	PA-1	PopA	QC15		Bariloche City, Nahuel Huapi, Argentina	Bariloche City, Nahuel Huapi, Argentina	-41.1197	-71.2195	821	2013-05-21	Bark	Quercus robur				S. eubayanus	PRJNA555221
yHAB575	PB-1	PopB	NR7		Cerro Ñielol, Chile	Cerro Ñielol, Chile	-38.728	-72.5429	120		Bark	Nothofagus obliqua				S. eubayanus	PRJNA555221
yHAB576	PB-1	PopB	NR9		Cerro Ñielol, Chile	Cerro Ñielol, Chile	-38.728	-72.5429	120		Bark	Nothofagus obliqua				S. eubayanus	PRJNA555221
yHAB577	PA-2	PopA	B39-1		Camino "El Desafío", Nahuel Huapi, Argentina	Camino "El Desafío", Nahuel Huapi, Argentina	-41.2404	-71.1671	951	2013-05-21	Bark	Nothofagus antarctica				S. eubayanus	PRJNA555221
yHAB578	SoAm	Admix2	C39-4		Estancia Esperanza, Nahuel Huapi, Argentina	Estancia Esperanza, Nahuel Huapi, Argentina	-41.2857	-71.2263	924		Mushroom	Nothofagus antarctica	Cyttaria			S. eubayanus	PRJNA555221
yHAB58	PA-1	PopA	CR30-37, 5	CRUB 1999	Casa de Piedra (mami)	Nahuel Huapi	-41.1147	-71.4426	812	2008-11-10	Bark	Discaria chacaye				S. eubayanus	PRJNA555221
yHAB59	PB-1	PopB	CR25-35, 6	CRUB 2000	tronador	Nahuel Huapi	-41.3353	-71.6001	843	2008-10-30	Bark	Nothofagus antarctica				S. eubayanus	PRJNA555221
yHAB61	PB-1	PopB	SR10-D1, 8	CRUB 2001	Los Rápidos	Nahuel Huapi	-41.3506	-71.6014	815	2007-12-13	mushroom	Nothofagus antarctica	Cyttaria harioti			S. eubayanus	PRJNA555221
yHAB62	PB-1	PopB	SR10-H1, 9	CRUB 2002	Los Rápidos	Nahuel Huapi	-41.3506	-71.6014	815	2007-12-13	mushroom	Nothofagus antarctica	Cyttaria harioti			S. eubayanus	PRJNA555221
yHAB63	PA-2	PopA	SR10-C1, 10	CRUB 2003	Los Rápidos	Nahuel Huapi	-41.3506	-71.6014	815	2007-12-13	mushroom	Nothofagus antarctica	Cyttaria harioti			S. eubayanus	PRJNA555221
yHAB64	PA-1	PopA	CR25-55, 11	CRUB 2004	Valle Ñirihuau	Nahuel Huapi	-41.2406	-71.187	990	2008-12-04	Bark	Nothofagus antarctica				S. eubayanus	PRJNA555221
yHAB65	PB-1	PopB	CRUB 1575, 12	CRUB 1575	Playa Negra	Nahuel Huapi	-41.36	-71.5645	814	2006-12-10	mushroom	Nothofagus antarctica	Cyttaria harioti			S. eubayanus	PRJNA555221
yHAB66	PB-2	PopB	CR10-44, 13	CRUB 2005	challhuaco	Nahuel Huapi	-41.25	-71.2833	1240	2008-11-15	Bark	Nothofagus pumilio				S. eubayanus	PRJNA555221
yHAB67	PB-2	PopB	CR10-43, 14	CRUB 2006	challhuaco	Nahuel Huapi	-41.25	-71.2833	1240	2008-11-15	Bark	Nothofagus pumilio				S. eubayanus	PRJNA555221
yHAB68	PB-1	PopB	CRUB 1579, 15	CRUB 1579	Playa Negra	Nahuel Huapi	-41.36	-71.5645	814	2006-12-10	mushroom	Nothofagus antarctica	Cyttaria harioti			S. eubayanus	PRJNA555221
yHAB69	PB-3	PopB	PS10-4, 16	CRUB 2007	Puyehue	Nahuel Huapi	-40.7189	-71.9367	1260	2008-11-29	Bark	Nothofagus pumilio				S. eubayanus	PRJNA555221
yHAB70	PA-2	PopA	CG20-29a, 17	CRUB 2008	Lago Guillelmo	Nahuel Huapi	-41.3892	-71.4959	843	2008-04-11	Bark	Nothofagus antarctica				S. eubayanus	PRJNA555221
yHAB71	PB-1	PopB	CG20-30a, 18	CRUB 2009	Lago Guillelmo	Nahuel Huapi	-41.3892	-71.4959	843	2008-04-11	Bark	Nothofagus antarctica				S. eubayanus	PRJNA555221
yHAB73	PA-1	PopA	CR10-54, 20	CRUB 2011	Valle Ñirihuau	Nahuel Huapi	-41.2406	-71.187	990	2008-12-04	Bark	Nothofagus antarctica				S. eubayanus	PRJNA555221
yHAB74	PB-2	PopB	CR30-48, 21	CRUB 2012	Puyehue	Nahuel Huapi	-40.7189	-71.9367	1260	2008-11-29	Bark	Nothofagus pumilio				S. eubayanus	PRJNA555221
yHAB75	PB-1	PopB	CRUB 1582, 22	CRUB 1582	Rucahuenu	Nahuel Huapi	-41.3589	-71.5257	932	2006-12-10	mushroom	Nothofagus dombeyi	Cyttaria harioti			S. eubayanus	PRJNA555221
yHAB76	PA-1	PopA	CR10-52, 23	CRUB 2013	Valle Ñirihuau	Nahuel Huapi	-41.2406	-71.187	990	2008-12-04	Bark	Nothofagus antarctica				S. eubayanus	PRJNA555221
yHAB77	PB-1	PopB	SR10-F1, 24	CRUB 2014	Los Rápidos	Nahuel Huapi	-41.3506	-71.6014	815	2007-12-13	mushroom	Nothofagus antarctica	Cyttaria harioti			S. eubayanus	PRJNA555221
yHAB78	PB-3	PopB	PS10-5, 25	CRUB 2015	Puyehue	Nahuel Huapi	-40.7189	-71.9367	1260	2008-11-29	Soil	Nothofagus pumilio				S. eubayanus	PRJNA555221
yHAB79	PA-2	PopA	B2-5, 27	CRUB 2016	Paso Icalma	Lanin	-38.8306	-71.2638	1310	2009-10-30	Bark	Nothofagus pumilio				S. eubayanus	PRJNA555221
yHAB80	PB-3	PopB	C63', 28	CRUB 2017	Sendero L. Negra	Tierra del Fuego	-54.8453	-68.5825	17	2010-02-01	mushroom	Nothofagus antarctica	Cyttaria darwinii			S. eubayanus	PRJNA555221
yHAB81	PB-3	PopB	C56', 29	CRUB 2018	Lagunita PN	Tierra del Fuego	-54.8511	-68.5856	18	2010-02-01	mushroom	Nothofagus antarctica	Cyttaria darwinii			S. eubayanus	PRJNA555221
yHAB82	PB-3	PopB	C31'A, 31	CRUB 2019	Cerca mirador isla redonda	Tierra del Fuego	-54.8436	-68.5472	52	2010-02-01	mushroom	Nothofagus betuloides	Cyttaria harioti			S. eubayanus	PRJNA555221
yHAB83	PB-3	PopB	C32', 32	CRUB 2020	camino Estancia Harberton	Tierra del Fuego	-54.8642	-67.3641	27	2010-02-02	mushroom	Nothofagus betuloides	Cyttaria harioti			S. eubayanus	PRJNA555221
yHAB84	PB-3	PopB	C28', 33	CRUB 2021	Cam. PN T. del Fuego ?	Tierra del Fuego	-54.8372	-68.4875	192	2010-02-01	mushroom	Nothofagus betuloides	Cyttaria harioti			S. eubayanus	PRJNA555221
yHAB85	PB-3	PopB	C39', 34	CRUB 2022	Base aerosilla le martial	Tierra del Fuego	-54.7989	-68.3678	213	2010-02-03	mushroom	Nothofagus betuloides	Cyttaria harioti			S. eubayanus	PRJNA555221
yHAB86	PB-3	PopB	B20-4, 35	CRUB 2023	Centro visitantes Alakush	Tierra del Fuego	-54.8378	-68.5603	27	2010-01-23	Bark	Nothofagus pumilio				S. eubayanus	PRJNA555221
yHAB87	PB-1	PopB	B17-5, 36	CRUB 2024	Cam. L. Roca	Glaciares	-50.5483	-72.8186	228	2010-01-23	Bark	Nothofagus antarctica				S. eubayanus w/ S. uvarum introgression	PRJNA555221
yHAB88	PB-1	PopB	B17-3, 37	CRUB 2025	Cam. L. Roca	Glaciares	-50.5481	-72.8186	228	2010-01-23	Bark	Nothofagus antarctica				S. eubayanus w/ S. uvarum introgression	PRJNA555221
yHAB89	PB-1	PopB	B13-4, 38	CRUB 2026	Arroyo el salto	Glaciares	-49.2942	-72.8997	418	2010-01-23	Bark	Nothofagus antarctica				S. eubayanus	PRJNA555221
yHAB90	PB-1	PopB	B14-3, 39	CRUB 2027	a 32Km Glaciar PM	Glaciares	-50.4031	-72.7419	213	2010-01-23	Bark	Nothofagus antarctica				S. eubayanus	PRJNA555221
yHAB91	PB-1	PopB	B14-2, 40	CRUB 2028	a 32Km Glaciar PM	Glaciares	-50.4031	-72.7419	213	2010-01-23	Bark	Nothofagus antarctica				S. eubayanus	PRJNA555221
yHAB92	PB-3	PopB	C58', 41	CRUB 2029	Lagunita PN	Tierra del Fuego	-54.8511	-68.5856	18	2010-02-01	mushroom	Nothofagus antarctica	Cyttaria darwinii			S. eubayanus	PRJNA555221
yHAB93	PB-1	PopB	B4-5, 42	CRUB 2030	Batea Mahuida	Lanin	-38.8375	-71.2292	1487	2009-10-30	Bark	Nothofagus antarctica				S. eubayanus	PRJNA555221
yHAB94	PA-2	PopA	B4-3A, 43	CRUB 2031	Batea Mahuida	Lanin	-38.8375	-71.2292	1487	2009-10-30	Bark	Nothofagus antarctica				S. eubayanus	PRJNA555221
yHAB95	PA-2	PopA	B4-4, 44	CRUB 2032	Batea Mahuida	Lanin	-38.8375	-71.2292	1487	2009-10-30	Bark	Nothofagus antarctica				S. eubayanus	PRJNA555221
yHAB96	PB-1	PopB	B16-4, 45	CRUB 2033	Lado sur Glaciar PM	Glaciares	-50.4917	-73.0515	220	2010-01-23	Bark	Nothofagus pumilio				S. eubayanus	PRJNA555221
yHAB97	PB-1	PopB	B27-5, 46	CRUB 2034	L. Rivadavia	Alerces	-42.6686	-71.6801	532	2010-01-29	Bark	Nothofagus dombeyi				S. eubayanus	PRJNA555221
yHAB99	PB-1	PopB	B27-3, 48	CRUB 2036	L. Rivadavia	Alerces	-42.6686	-71.6801	532	2010-01-29	Bark	Nothofagus dombeyi				S. eubayanus	PRJNA555221
yHCT100	PB-2	PopB	CS10-4	CRUB 1970	Challhuaco	Nahuel Huapi	-41.25	-71.2833	1240	2008-11-15	Soil	Nothofagus pumilio				S. eubayanus	PRJNA555221
yHCT101	PA-1	PopA	ExCR10-7b		Casa conocio Queenie	Nahuel Huapi	-41.1147	-71.4016	816	2007-12-15	Exudate	Nothofagus (Roble)				S. eubayanus	PRJNA555221
yHCT102	PB-3(Ad)	PopB	L74´	CRUB 1972	Cam. Est. Harberton	Tierra del Fuego	-54.8642	-67.3641	27	2010-02-02	Leaf	Nothofagus betuloides				S. eubayanus	PRJNA555221
yHCT103	PA-1	PopA	ÑS10-3	CRUB 1973	Ñirihuau	Nahuel Huapi	-41.2406	-71.187	990	2008-12-04	Soil	Nothofagus antarctica				S. eubayanus	PRJNA555221
yHCT104	PA-1	PopA	ÑS10-4	CRUB 1974	Ñirihuau	Nahuel Huapi	-41.2406	-71.187	990	2008-12-04	Soil	Nothofagus antarctica				S. eubayanus	PRJNA555221
yHCT105	PB-3	PopB	PS10-2	CRUB 1975	Puyehue	Nahuel Huapi	-40.7189	-71.9367	1260	2008-11-29	Soil	Nothofagus pumilio				S. eubayanus	PRJNA555221
yHCT106	PB-1	PopB	S10-2	CRUB 1976	Arroyo el salto	Glaciares	-49.2942	-72.8999	418	2010-01-23	Soil	Nothofagus antarctica				S. eubayanus w/ S. uvarum introgression	PRJNA555221
yHCT107	PB-2	PopB	S1-1	CRUB 1977	Paso Icalma	Lanin	-38.8306	-71.2654	1310	2009-10-30	Soil	Nothofagus pumilio				S. eubayanus	PRJNA555221
yHCT108	PB-1	PopB	12-a	CRUB 1581	Playa Negra	Nahuel Huapi	-41.36	-71.5645	814	2006-12-10	mushroom	Nothofagus antarctica	Cyttaria harioti			S. eubayanus	PRJNA555221
yHCT112	PB-3	PopB	S13-1		Picada Arroyo. Castor	Tierra del Fuego	-54.855	-68.5919	33	2010-01-23	Soil	Nothofagus pumilio				S. eubayanus	PRJNA555221
yHCT113	PB-3	PopB	S14-1		Lagunita PN	Tierra del Fuego	-54.8511	-68.5833	18	2010-01-23	Soil	Nothofagus antarctica				S. eubayanus	PRJNA555221
yHCT114	PA-2	PopA	S2-1	CRUB 1980	Paso Icalma	Lanin	-38.835	-71.2654	1340	2009-10-30	Soil	Nothofagus obliqua				S. eubayanus	PRJNA555221
yHCT115	PB-3	PopB	S7-1	CRUB 1981	Ruta 7 lagos	Nahuel Huapi	-40.5553	-71.6486	1160	2009-10-31	Soil	Nothofagus dombeyi				S. eubayanus	PRJNA555221
yHCT116	PB-1	PopB	S9-1	CRUB 1982	Camp. Poincenot	Glaciares	-49.2808	-72.96	737	2010-01-23	Soil	Nothofagus pumilio				S. eubayanus	PRJNA555221
yHCT117	PB-2	PopB	SR10-B3	CRUB 1983	Costa Nahuel Huapi Km2	Nahuel Huapi	-41.1314	-71.33	782	2007-10-05	mushroom	Nothofagus dombeyi	Cyttaria harioti			S. eubayanus	PRJNA555221
yHCT119	PB-2	PopB	SR10-O2	CRUB 1985	Cerro Challuaco, Bariloche	Nahuel Huapi	-41.2653	-71.2946	1548	2005-06-29	mushroom	Nothofagus pumilio	Cyttaria harioti			S. eubayanus	PRJNA555221
yHCT120	PB-1	PopB	TS10-3	CRUB 1986	Tronador	Nahuel Huapi	-41.3353	-71.6001	843	2008-10-30	Soil	Nothofagus antarctica				S. eubayanus	PRJNA555221
yHCT129	PB-1	PopB	1568.2		Type strain after 1 round of brewing		-41.3567	-71.5268								S. eubayanus	PRJNA555221
yHCT160	PB-1	PopB	CBS12357T, FM1200, PYCC6148, haploid yHCT76, FM1318	CRUB1568	Rucahuenu, Tronador area	Nahuel Huapi, Río Negro, Argentina	-41.3569	-71.5157	906	2006-12-10	Mushroom	Nothofagus dombeyi	Cyttaria sp.			S. eubayanus	PRJNA555221
yHCT46	PA-2	PopA	B10-1	CRUB 1929	Pampa del Trompul	Lanin	-40.12	-71.4474	1029	2005-07-01	Bark	Nothofagus antarctica				S. eubayanus	PRJNA555221
yHCT47	PB-1	PopB	B12-1	CRUB 1930	Camp. Poincenot	Glaciares	-49.2808	-72.96	737	2010-01-23	Bark	Nothofagus pumilio				S. eubayanus	PRJNA555221
yHCT48	PB-1	PopB	B13-2	CRUB 1931	Arroyo el salto	Glaciares	-49.2942	-72.8997	418	2010-01-23	Bark	Nothofagus antarctica				S. eubayanus	PRJNA555221
yHCT49	PB-1	PopB	B14-1	CRUB 1932	a 32Km Glaciar PM	Glaciares	-50.4031	-72.7419	213	2010-01-23	Bark	Nothofagus antarctica				S. eubayanus	PRJNA555221
yHCT50	PB-1	PopB	B16-2	CRUB 1933	Lado sur Glaciar PM	Glaciares	-50.4917	-73.0515	220	2010-01-23	Bark	Nothofagus pumilio				S. eubayanus	PRJNA555221
yHCT51	PB-1	PopB	B17-2	CRUB 1934	Cam. L. Roca	Glaciares	-50.5481	-72.8186	228	2010-01-23	Bark	Nothofagus antarctica				S. eubayanus w/ S. uvarum introgression	PRJNA555221
yHCT52	PB-3	PopB	B20-2	CRUB 1936	Centro visitantes Alakush	Tierra del Fuego	-54.8378	-68.5603	27	2010-01-23	Bark	Nothofagus pumilio				S. eubayanus	PRJNA555221
yHCT53	PB-1	PopB	B2-4	CRUB 1938	Paso Icalma	Lanin	-38.8306	-71.2638	1340	2005-07-01	Bark	Nothofagus pumilio				S. eubayanus	PRJNA555221
yHCT54	PB-3	PopB	C29´	CRUB 1947	Cam. PN T. del Fuego	Tierra del Fuego	-54.8372	-68.4875	192	2010-02-01	mushroom	Nothofagus betuloides	Cyttaria harioti			S. eubayanus	PRJNA555221
yHCT55	PB-3	PopB	C30´	CRUB 1948	Cerca mirador isla redonda	Tierra del Fuego	-54.8436	-68.5472	52	2010-02-01	mushroom	Nothofagus betuloides	Cyttaria harioti			S. eubayanus	PRJNA555221
yHCT56	PB-3	PopB	C37´	CRUB1949	Base aerosilla le martial	Tierra del Fuego	-54.7989	-68.3678	213	2010-02-03	mushroom	Nothofagus betuloides	Cyttaria harioti			S. eubayanus	PRJNA555221
yHCT57	PB-1	PopB	C41´	CRUB 1950	Bosque abajo aerosilla le martial	Tierra del Fuego	-54.7989	-68.3678	308	2010-02-03	mushroom	Nothofagus betuloides	Cyttaria harioti			S. eubayanus	PRJNA555221
yHCT58	PB-3	PopB	C48	CRUB 1951	Camino glaciar le Martial	Tierra del Fuego	-54.8047	-68.3526	187	2010-02-03	mushroom	Nothofagus betuloides	Cyttaria harioti			S. eubayanus	PRJNA555221
yHCT59	PB-3	PopB	C62´	CRUB 1952	Sendero L. Negra	Tierra del Fuego	-54.8453	-68.5825	17	2010-02-01	mushroom	Nothofagus antarctica	Cyttaria darwinii			S. eubayanus	PRJNA555221
yHCT60	PB-3	PopB	C77´	CRUB 1953	camino Estancia Harberton II	Tierra del Fuego	-54.8672	-67.3838	14	2010-02-02	mushroom	Nothofagus antarctica	Cyttaria darwinii			S. eubayanus	PRJNA555221
yHCT61	PB-1	PopB	9-a	CRUB 1576	Playa Negra	Nahuel Huapi	-41.36	-71.5645	814	2006-12-10	mushroom	Nothofagus antarctica	Cyttaria harioti			S. eubayanus	PRJNA555221
yHCT62	PB-1	PopB	8-2.	CRUB 1593	Rucahuenu	Nahuel Huapi	-41.3589	-71.5257	932	2006-12-10	mushroom	Nothofagus dombeyi	Cyttaria harioti			S. eubayanus	PRJNA555221
yHCT63	PB-1	PopB	CR10-4	CRUB 1761	Yuco	Lanin	-40.1489	-71.4994	815	2007-12-11	Bark	Nothofagus obliqua				S. eubayanus	PRJNA555221
yHCT64	PB-1	PopB	CR10-11	CRUB 1762	PN Perito Moreno	Perito Moreno	-49.9997	-73.2497	235	2008-01-17	Bark	Nothofagus pumilio				S. eubayanus	PRJNA555221
yHCT66	PB-3	PopB	B19-1	CRUB 1935	Lagunita PN	Tierra del Fuego	-54.8511	-68.5856	18	2010-01-23	Bark	Nothofagus antarctica				S. eubayanus	PRJNA555221
yHCT68	PA-2	PopA	B24-1	CRUB 1939	Entrada PN, Futalaufquen	Alerces	-42.8903	-71.6018	545	2010-01-29	Bark	Nothofagus antarctica				S. eubayanus	PRJNA555221
yHCT69	PB-1	PopB	B27-1	CRUB 1940	L. Rivadavia	Alerces	-42.6686	-71.6801	532	2010-01-29	Bark	Nothofagus dombeyi				S. eubayanus	PRJNA555221
yHCT70	PB-2	PopB	B3-2	CRUB 1941	Paso Icalma	Lanin	-38.835	-71.2654	1340	2005-07-01	Bark	Nothofagus obliqua				S. eubayanus	PRJNA555221
yHCT71	PB-2	PopB	B3-4	CRUB 1942	Paso Icalma	Lanin	-38.835	-71.2654	1340	2005-07-01	Bark	Nothofagus obliqua				S. eubayanus	PRJNA555221
yHCT72	PA-2	PopA	B4-2	CRUB 1943	Batea Mahuida	Lanin	-38.8375	-71.2292	1487	2009-10-30	Bark	Nothofagus antarctica				S. eubayanus	PRJNA555221
yHCT75	PB-1	PopB	C27´	CRUB 1946	Muelle Norte Glaciar (Casa Gdpaque)	Glaciares	-50.4622	-73.0238	204	2010-01-30	mushroom	Nothofagus pumilio	Cyttaria harioti			S. eubayanus	PRJNA555221
yHCT76	PB-1	PopB	FM1318	CRUB1568T	Rucahuenu	Nahuel Huapi	-41.3567	-71.5268	906	2006-12-10	Bark	Nothofagus dombeyi				S. eubayanus	PRJNA555221
yHCT84	PB-1	PopB	C96´	CRUB 1954	Laguna 3 de abril	Glaciares	-50.6633	-72.9336	272	2010-02-01	mushroom	Nothofagus antarctica	Cyttaria hookeri			S. eubayanus	PRJNA555221
yHCT87	PB-1	PopB	CR10-34	CRUB 1957	tronador	Nahuel Huapi	-41.3353	-71.6001	843	2008-10-10	Bark	Nothofagus antarctica				S. eubayanus	PRJNA555221
yHCT88	PB-2	PopB	CR10-41	CRUB 1958	Challhuaco	Nahuel Huapi	-41.25	-71.2834	1240	2008-11-15	Bark	Nothofagus pumilio				S. eubayanus	PRJNA555221
yHCT89	PB-2	PopB	CR10-46	CRUB 1959	Puyehue	Nahuel Huapi	-40.7189	-71.9367	1260	2008-11-29	Bark	Nothofagus pumilio				S. eubayanus	PRJNA555221
yHCT90	PA-2	PopA	CR10-51	CRUB 1960	Valle Ñirihuau	Nahuel Huapi	-41.2406	-71.187	990	2008-12-04	Bark	Nothofagus antarctica				S. eubayanus	PRJNA555221
yHCT91	PB-2	PopB	CR10-B1	CRUB 1961	Costa Nahuel Huapi Km2	Nahuel Huapi	-41.1314	-71.33	782	2007-10-05	mushroom	Nothofagus dombeyi	Cyttaria harioti			S. eubayanus	PRJNA555221
yHCT92	PB-1	PopB	CR10-D1	CRUB 1962	Los Rápidos	Nahuel Huapi	-41.3506	-71.6014	815	2007-12-13	mushroom	Nothofagus antarctica	Cyttaria harioti			S. eubayanus	PRJNA555221
yHCT93	PB-1	PopB	CR10-I1	CRUB 1963	Km 15,5 bustillo	Nahuel Huapi	-41.0892	-71.4542	802	2007-11-24	mushroom	Nothofagus dombeyi	Cyttaria harioti			S. eubayanus	PRJNA555221
yHCT94	PB-1	PopB	CR20-30b	CRUB 1964	Lago Guillelmo	Nahuel Huapi	-41.3892	-71.4959	843	2008-04-11	Bark	Nothofagus antarctica				S. eubayanus	PRJNA555221
yHCT95	PB-1	PopB	CR25-31	CRUB 1965	tronador	Nahuel Huapi	-41.3353	-71.6001	843	2008-10-10	Bark	Nothofagus antarctica				S. eubayanus	PRJNA555221
yHCT96	PA-1	PopA	CR30-36	CRUB 1966	Casa de Piedra	Nahuel Huapi	-41.1147	-71.4426	812	2008-11-10	Bark	Nothofagus antarctica				S. eubayanus	PRJNA555221
yHCT97	PB-2	PopB	CR30-41	CRUB 1967	Challhuaco	Nahuel Huapi	-41.25	-71.2833	1240	2008-11-15	Bark	Nothofagus pumilio				S. eubayanus	PRJNA555221
yHCT98	PB-1	PopB	CR30-50	CRUB 1968	Puyehue	Nahuel Huapi	-40.7189	-71.9367	1260	2008-11-29	Bark	Nothofagus pumilio				S. eubayanus	PRJNA555221
yHCT99	PA-2	PopA	CR30-51	CRUB 1969	Valle Ñirihuau	Nahuel Huapi	-41.2406	-71.187	990	2008-12-04	Bark	Nothofagus antarctica				S. eubayanus	PRJNA555221
yHDPN421	NoAm	Admix	LL2013-218		Oak Point Provincial Park, New Brunswick, Canada		45.5167	-66.0167	83	2013-09-30	Bark	Quercus rubra			4°C	S. eubayanus	PRJNA555221
yHDPN422	NoAm	Admix	LL2013-219		Oak Point Provincial Park, New Brunswick, Canada		45.5167	-66.0167	83	2013-09-30	Bark	Quercus rubra			4°C	S. eubayanus	PRJNA555221
yHDPN423	NoAm	Admix	LL2013-220		Oak Point Provincial Park, New Brunswick, Canada		45.5167	-66.0167	83	2013-09-30	Bark	Quercus rubra			4°C	S. eubayanus	PRJNA555221
yHDPN424	NoAm	Admix	LL2013-221		Oak Point Provincial Park, New Brunswick, Canada		45.5167	-66.0167	83	2013-09-30	Bark	Quercus rubra			4°C	S. eubayanus	PRJNA555221
yHKB35	PB-1	PopB			Winston-Salem, NC		36.0232	-80.3038	300	2010-10-03	Soil	Juniperus virginiana		Glucose	Room Temperature	S. eubayanus	PRJNA555221
yHKB201	NoAm	Admix			Winston-Salem, NC		36.0232	-80.3038	300	2014-10-04	Soil	Diospyros		Galactose	Room Temperature	S. eubayanus	PRJNA555221
yHKB210	NoAm	Admix			Winston-Salem, NC		36.0232	-80.3038	300	2014-10-04	Soil	Diospyros		Maltose	Room Temperature	S. eubayanus	PRJNA555221
yHKB218	NoAm	Admix			Devils Fork State Park, SC		34.9529	-82.9476	349	2014-04-05	Soil	Pine		Sucrose	Room Temperature	S. eubayanus	PRJNA555221
yHKB242	NoAm	Admix			Devils Fork State Park, SC		34.9529	-82.9476	349	2014-04-05	Soil	Oak		Sucrose	Room Temperature	S. eubayanus	PRJNA555221
yHKB246	NoAm	Admix			Devils Fork State Park, SC		34.9529	-82.9476	349	2014-04-05	Soil	Pine		Galactose	Room Temperature	S. eubayanus	PRJNA555221
yHKB251	NoAm	Admix			Winston-Salem, NC		36.0232	-80.3038	300	2014-10-04	Soil	Diospyros		Galactose	Room Temperature	S. eubayanus	PRJNA555221
yHKB268	NoAm	Admix			Devils Fork State Park, SC		34.9529	-82.9476	349	2014-04-05	Soil	Pine		Glucose	Room Temperature	S. eubayanus	PRJNA555221
yHKS210	NoAm	Admix			Sheboygan, WI, USA		43.6961	-87.7178	187	2012-06-09	Bark	Fagus grandifolia		Glucose	10°C	S. eubayanus	PRJNA555221
yHKS211	NoAm	Admix			Sheboygan, WI, USA		43.6961	-87.7178	187	2012-06-09	Bark	Fagus grandifolia		Glucose	10°C	S. eubayanus	PRJNA555221
yHKS212	NoAm	Admix			Sheboygan, WI, USA		43.6961	-87.7178	187	2012-06-09	Bark	Acer saccharum		Glucose	10°C	S. eubayanus	PRJNA555221
yHKS509	PB-1	PopB			Monroe, WA, USA		47.8554	-121.971	21		Soil	Cedrus sp.		Glucose	Room Temperature	S. eubayanus	PRJNA555221
yHKS576	NoAm	Admix			Sheboygan,WI (Indian Mound Park)		43.6961	-87.7178	187	2014-06-07	Bark	Acer saccharum		Glucose	Room Temperature	S. eubayanus	PRJNA555221
yHKS689	NoAm	Admix			Sheboygan,WI (Indian Mound Park)		43.6961	-87.7178	187	2014-06-07	Bark	Acer saccharum		Glucose	10°C	S. eubayanus	PRJNA555221
yHKS694	NoAm	Admix			Sheboygan,WI (Indian Mound Park)		43.6961	-87.7178	187	2014-06-07	Bark	Acer saccharum		Glucose	10°C	S. eubayanus	PRJNA555221
yHKS810	NoAm	Admix			Winston-Salem, NC		36.0232	-80.3038	300	2014-10-04	Soil	Diospyros		Glucose	10°C	S. eubayanus	PRJNA555221
yHKS812	NoAm	Admix			Winston-Salem, NC		36.0232	-80.3038	263	2014-10-04	Soil	Acer saccharinum		Glucose	10°C	S. eubayanus	PRJNA555221
yHRVM83	PB-1	PopB			Lords Hill, Monroe, WA		47.8611	-122.06	163		Leaves	Unknown		Glucose	Room Temperature	S. eubayanus	PRJNA555221
yHRVM107	Holarctic	PopB			Durham, NC, USA		35.994	-78.8986	147		Bark	Pinus taeda		Glucose	10°C	S. eubayanus	PRJNA555221
yHRVM108	Holarctic	PopB			Durham, NC, USA		35.994	-78.8986	147		Soil	Pinus taeda		Glucose	10°C	S. eubayanus	PRJNA555221
yHQL705	PA-2	PopA	NPCC 1439		Caviahue		-37.8789	-71.0647	1600		Seed	Araucaria araucana				S. eubayanus	PRJNA555221
yHQL708	PA-2	PopA	NPCC 1285		Caviahue		-37.8789	-71.0647	1600		Seed	Araucaria araucana				S. eubayanus	PRJNA555221
yHQL709	PA-2	PopA	NPCC 1291		Tromen	Lanin	-39.5851	-71.4261	1250		Seed	Araucaria araucana				S. eubayanus	PRJNA555221
yHQL710	PA-2	PopA	NPCC 1441		Tromen	Lanin	-39.5851	-71.4261	1250		Seed	Araucaria araucana				S. eubayanus	PRJNA555221
yHQL714	PA-2	PopA	NPCC 1429		Caviahue		-37.8789	-71.0647	1600		Seed	Araucaria araucana				S. eubayanus	PRJNA555221
yHQL715	PA-2	PopA	NPCC 1284		Caviahue		-37.8789	-71.0647	1600		Seed	Araucaria araucana				S. eubayanus	PRJNA555221
yHQL717	PA-2	PopA	NPCC 1443		Tromen	Lanin	-39.5851	-71.4261	1250		Seed	Araucaria araucana				S. eubayanus	PRJNA555221
yHQL726	PB-2	PopB	NPCC 1445		Tromen	Lanin	-39.5851	-71.4261	1250		Seed	Araucaria araucana				S. eubayanus	PRJNA555221
yHQL727	PA-2	PopA	NPCC 1287		Caviahue		-37.8789	-71.0647	1600		Bark	Araucaria araucana				S. eubayanus	PRJNA555221
yHQL729	PA-2	PopA	NPCC 1431		Caviahue		-37.8789	-71.0647	1600		Seed	Araucaria araucana				S. eubayanus	PRJNA555221
yHQL730	PA-2	PopA	NPCC 1286		Caviahue		-37.8789	-71.0647	1600		Bark	Araucaria araucana				S. eubayanus	PRJNA555221
yHQL732	PB-2	PopB	NPCC 1294		Tromen	Lanin	-39.5851	-71.4261	1250		Seed	Araucaria araucana				S. eubayanus	PRJNA555221
yHQL733	PB-2	PopB	NPCC 1442		Tromen	Lanin	-39.5851	-71.4261	1250		Seed	Araucaria araucana				S. eubayanus	PRJNA555221
yHQL736	PB-2	PopB	NPCC 1440		Tromen	Lanin	-39.5851	-71.4261	1250		Seed	Araucaria araucana				S. eubayanus	PRJNA555221
yHQL738	PB-2	PopB	NPCC 1297		Tromen	Lanin	-39.5851	-71.4261	1250		Seed	Araucaria araucana				S. eubayanus	PRJNA555221
yHQL740	PA-2	PopA	NPCC 1282		Caviahue		-37.8789	-71.0647	1600		Seed	Araucaria araucana				S. eubayanus	PRJNA555221
yHQL743	PB-2	PopB	NPCC 1444		Tromen	Lanin	-39.5851	-71.4261	1250		Seed	Araucaria araucana				S. eubayanus	PRJNA555221
yHQL744	PB-2	popB	NPCC 1302		Tromen	Lanin	-39.5851	-71.4261	1250		Seed	Araucaria araucana				S. eubayanus	PRJNA555221
yHQL747	PB-2	PopB	NPCC 1301		Tromen	Lanin	-39.5851	-71.4261	1250		Seed	Araucaria araucana				S. eubayanus	PRJNA555221
yHQL751	PA-2	PopA	NPCC 1430		Caviahue		-37.8789	-71.0647	1600		Bark	Araucaria araucana				S. eubayanus	PRJNA555221
yHQL754	PA-2	PopA	NPCC 1435		Caviahue		-37.8789	-71.0647	1600		Seed	Araucaria araucana				S. eubayanus	PRJNA555221
yHQL755	PA-2	PopA	NPCC 1296		Tromen	Lanin	-39.5851	-71.4261	1250		Seed	Araucaria araucana				S. eubayanus	PRJNA555221
yHQL756	PA-2	PopA	NPCC 1432		Caviahue		-37.8789	-71.0647	1600		Seed	Araucaria araucana				S. eubayanus	PRJNA555221
yHQL758	PB-2	PopB	NPCC 1292		Tromen	Lanin	-39.5851	-71.4261	1250		Bark	Araucaria araucana				S. eubayanus	PRJNA555221
yHQL775	PA-2	PopA	NPCC 1437		Caviahue		-37.8789	-71.0647	1600		Seed	Araucaria araucana				S. eubayanus	PRJNA555221
yHQL1481	NoAm	Admix			Winston-Salem, NC		36.0232	-80.3038	263	2014-10-04	Soil	Acer saccharinum		Glucose	4°C	S. eubayanus	PRJNA555221
yHQL1621	NoAm	Admix			Winston-Salem, NC		36.0232	-80.3038	300	2014-10-04	Soil	Diospyros		Glucose	4°C	S. eubayanus	PRJNA555221
yHQL560	Hybrid	Hybrid	NRRL Y-846								Grapes					S. cerevisiae × S. kudriavzevii × S . eubayanus	PRJNA522928
yHQL580	Hybrid	Hybrid	NRRL Y-1527								Grape juice					S . eubayanus × S. uvarum	PRJNA522928
yHQL572	Hybrid	Hybrid	NRRL Y-1527								Fruit must					S . eubayanus × S. uvarum	PRJNA522928
Cit-KP	Hybrid	Hybrid			Vietnam						Lemon Peel					S. cerevisiae × S . eubayanus - Saaz	PRJNA522928
FM471	Hybrid	Hybrid	NRRL Y-12693, CBS1513								Beer					S. cerevisiae × S . eubayanus - Saaz	PRJNA522928
yHQL618	Hybrid	Hybrid	WLP862								Beer					S. cerevisiae × S . eubayanus - Frohberg	PRJNA522928
yHQL627	Hybrid	Hybrid	WY2042								Beer					S. cerevisiae × S . eubayanus - Frohberg	PRJNA522928
