## Supplementary material for "Genomic diversity and global distribution of *Saccharomyces eubayanus*, the wild ancestor of hybrid lager-brewing yeasts": Table S3

### Sheet: Seub_5NoAm_K6
Group	Ind	Hol	PB2	PA2	PA1	PB3	PB1
PB1	yHAB100_CRUB2037_Seub_PB1	1e-06	1e-06	1e-06	1e-06	1e-06	0.999997
PB1	yHAB107_CRUB2044_Seub_PB1	1e-06	1e-06	1e-06	1e-06	1e-06	0.999997
PB1	yHAB108_CRUB2045_Seub_PB1	1e-06	1e-06	1e-06	1e-06	1e-06	0.999997
PB1	yHAB505_TC64_Seub_PB1	1e-06	1e-06	1e-06	1e-06	1e-06	0.999997
PB1	yHAB54_CRUB1995_Seub_PB1	1e-06	1e-06	1e-06	1e-06	1e-06	0.999997
PB1	yHAB57_CRUB1998_Seub_PB1	1e-06	1e-06	1e-06	1e-06	1e-06	0.999997
PB1	yHAB570_CB7-2	1e-06	1e-06	1e-06	1e-06	1e-06	0.999997
PB1	yHAB571_CB8-5_Seub_PB1	1e-06	1e-06	1e-06	1e-06	1e-06	0.999997
PB1	yHAB572_CB9-2_Seub_PB1	1e-06	1e-06	1e-06	1e-06	1e-06	0.999997
PB1	yHAB573_CB9-5_Seub_PB1	1e-06	1e-06	1e-06	1e-06	1e-06	0.999997
PB1	yHAB59_CRUB2000_Seub_PB1	1e-06	1e-06	1e-06	1e-06	1e-06	0.999997
PB1	yHAB61_CRUB2001_Seub_PB1	1e-06	1e-06	1e-06	1e-06	1e-06	0.999997
PB1	yHAB62_CRUB2002_Seub_PB1	1e-06	1e-06	1e-06	1e-06	1e-06	0.999997
PB1	yHAB65_CRUB1575_Seub_PB1	1e-06	1e-06	1e-06	1e-06	1e-06	0.999997
PB1	yHAB68_CRUB1579_Seub_PB1	1e-06	1e-06	1e-06	1e-06	1e-06	0.999997
PB1	yHAB71_CRUB2009_Seub_PB1	1e-06	1e-06	1e-06	1e-06	1e-06	0.999997
PB1	yHAB75_CRUB1582_Seub_PB1	1e-06	1e-06	1e-06	1e-06	1e-06	0.999997
PB1	yHAB77_CRUB2014_Seub_PB1	1e-06	1e-06	1e-06	1e-06	1e-06	0.999997
PB1	yHAB89_CRUB2026_Seub_PB1	1e-06	1e-06	1e-06	1e-06	1e-06	0.999997
PB1	yHAB90_CRUB2027_Seub_PB1	1e-06	1e-06	1e-06	1e-06	1e-06	0.999997
PB1	yHAB91_CRUB2028_Seub_PB1	1e-06	1e-06	1e-06	1e-06	1e-06	0.999997
PB1	yHAB93_CRUB2030_Seub_PB1	1e-06	1e-06	1e-06	1e-06	1e-06	0.999997
PB1	yHAB97_CRUB2034_Seub_PB1	1e-06	1e-06	1e-06	1e-06	1e-06	0.999997
PB1	yHAB99_CRUB2036_Seub_PB1	1e-06	1e-06	1e-06	1e-06	1e-06	0.999997
PB1	yHCT108_CRUB1581_Seub_PB1	1e-06	1e-06	1e-06	1e-06	1e-06	0.999997
PB1	yHCT120_CRUB1986_Seub_PB1	1e-06	1e-06	1e-06	1e-06	1e-06	0.999997
PB1	yHCT49_CRUB1932_Seub_PB1	1e-06	1e-06	1e-06	1e-06	1e-06	0.999997
PB1	yHCT53_CRUB1938_Seub_PB1	1e-06	1e-06	1e-06	1e-06	1e-06	0.999997
PB1	yHCT61_CRUB1576_Seub_PB1	1e-06	1e-06	1e-06	1e-06	1e-06	0.999997
PB1	yHCT62_CRUB1593_Seub_PB1	1e-06	1e-06	1e-06	1e-06	1e-06	0.999997
PB1	yHCT63_CRUB1761_Seub_PB1	1e-06	1e-06	1e-06	1e-06	1e-06	0.999997
PB1	yHCT69_CRUB1940_Seub_PB1	1e-06	1e-06	1e-06	1e-06	1e-06	0.999997
PB1	yHCT75_CRUB1946_Seub_PB1_1	1e-06	1e-06	1e-06	1e-06	1e-06	0.999997
PB1	yHCT87_CRUB1957_Seub_PB1	1e-06	1e-06	1e-06	1e-06	1e-06	0.999997
PB1	yHCT92_CRUB1962_Seub_PB1	1e-06	1e-06	1e-06	1e-06	1e-06	0.999997
PB1	yHCT93_CRUB1963_Seub_PB1	1e-06	1e-06	1e-06	1e-06	1e-06	0.999997
PB1	yHCT94_CRUB1964_Seub_PB1	1e-06	1e-06	1e-06	1e-06	1e-06	0.999997
PB1	yHCT95_CRUB1965_Seub_PB1	1e-06	1e-06	1e-06	1e-06	1e-06	0.999997
PB1	yHAB87_CRUB2024_SuvaXSeub	1e-06	1e-06	1e-06	1e-06	1e-06	0.999997
PB1	yHAB88_CRUB2025_SuvaXSeub	1e-06	1e-06	1e-06	1e-06	1e-06	0.999997
PB1	yHCT51_SuvaXSeub	1e-06	1e-06	1e-06	1e-06	1e-06	0.999997
PB1	yHCT106_CRUB1976_SuvaXSeub	1e-06	1e-06	1e-06	1e-06	1e-06	0.999997
PB1	yHCT84_CRUB1954_Seub_PB1	1e-06	1e-06	1e-06	1e-06	2e-06	0.999995
PB1	yHAB109_CRUB2046_Seub_PB1	1e-06	1e-06	1e-06	1e-06	2e-05	0.999978
PB1	yHCT64_CRUB1762_Seub_PB1	1e-06	1e-06	1e-06	1e-06	0.001207	0.998791
PB1	yHCT50_CRUB1933_Seub_PB1	1e-06	1e-06	1e-06	1e-06	0.00139	0.998608
PB1	yHAB121_CRUB2058_Seub_PB1	1e-06	0.004086	1e-06	1e-06	1e-06	0.995912
PB1	yHCT75_CRUB1946_Seub_PB1_2	1e-06	1e-06	1e-06	1e-06	0.004649	0.995349
PB1	yHAB489_TC48_Seub_PB1	1e-06	1e-06	1e-06	1e-06	0.014621	0.985377
PB1	yHKB35_Seub_PB1	1e-06	0.017013	1e-06	1e-06	1e-06	0.982985
PB1	yHAB55_CRUB1996_Seub_PB1	1e-06	1e-06	1e-06	0.02121	1e-06	0.978787
PB1	yHCT48_CRUB1931_Seub_PB1	1e-06	1e-06	1e-06	1e-06	0.032806	0.967192
PB1	yHAB96_CRUB2033_Seub_PB1	1e-06	1e-06	1e-06	1e-06	0.034725	0.965273
PB1	yHCT160_CRUB1568_Seub_PB1	1e-06	1e-06	1e-06	0.041805	1e-06	0.958193
PB1	yHCT129_1568.2_Seub_PB1	1e-06	1e-06	1e-06	0.041859	1e-06	0.958139
PB1	yHCT76_CRUB1568T_Seub_PB1	1e-06	1e-06	1e-06	0.042141	1e-06	0.957857
PB1	yHCT47_CRUB1930_Seub_PB1	1e-06	0.064598	1e-06	1e-06	0.013879	0.921521
PB1	yHCT98_CRUB1968_Seub_PB1	1e-06	0.022648	1e-06	1e-06	0.080602	0.896749
PB1	yHCT116_CRUB1982_Seub_PB1	1e-06	0.142475	1e-06	1e-06	0.01839	0.839133
PB3	yHCT102_CRUB1972_Seub_PB3	1e-06	1e-06	1e-06	1e-06	0.176873	0.823125
PB1	yHAB106_CRUB2043_Seub_PB1	1e-06	0.16406	1e-06	1e-06	0.026219	0.80972
PB3	yHAB105_CRUB2042_Seub_PB3	1e-06	1e-06	1e-06	1e-06	0.344404	0.655593
PB1	yHCT57_CRUB1950_Seub_PB1	1e-06	0.370956	1e-06	1e-06	4.1e-05	0.629001
PB1	yHAB116_CRUB2053_Seub_PB1	1e-06	0.371075	1e-06	1e-06	5.5e-05	0.628868
PB1	yHAB117_CRUB2054_Seub_PB1	1e-06	0.357021	1e-06	1e-06	0.023294	0.619683
PB1	P1C1_Seub_PB1	1e-06	0.395909	1e-06	1e-06	1e-06	0.604089
PB3	yHAB566_B33-5_Seub_PB3	1e-06	1e-06	1e-06	1e-06	0.434604	0.565394
PB1	yHRVM83_Seub_PB1	1e-06	0.44402	1e-06	1e-06	1e-06	0.555978
PB1	yHKS509_Seub_PB1	1e-06	0.44406	1e-06	1e-06	4e-06	0.555935
NoAm	yHKB218_Seub_Admix_NoAm	1e-06	1e-06	0.458871	1e-06	1e-06	0.541127
SoAm	yHAB578_C39-4_Seub_SoAm	1e-06	1e-06	0.403972	0.055684	1e-06	0.540342
NoAm	yHKS210_Seub_Admix_NoAm	1e-06	1e-06	0.461254	1e-06	1e-06	0.538744
NoAm	yHKB201_Seub_Admix_NoAm	1e-06	1e-06	0.463775	1e-06	1e-06	0.536223
NoAm	yHQL1621_Seub_Admix_NoAm	1e-06	1e-06	0.463787	1e-06	1e-06	0.53621
NoAm	yHDPN421_LL2013-218_Seub_Admix_NoAm	1e-06	1e-06	0.463983	1e-06	1e-06	0.536014
PB3	yHAB564_B31-3_Seub_PB3	1e-06	1e-06	1e-06	1e-06	0.717066	0.282932
PB1	yHAB575_NR7_Seub_PB1	1e-06	0.721777	1e-06	1e-06	0.002907	0.275315
PB1	yHAB576_NR9_Seub_PB1	1e-06	0.721945	1e-06	1e-06	0.002783	0.27527
PA2	yHAB70_CRUB2008_Seub_PA2	1e-06	1e-06	0.871554	1e-06	1e-06	0.128444
PB2	yHAB111_CRUB2048_Seub_PB2	1e-06	0.910018	1e-06	1e-06	1e-06	0.08998
PB3	yHAB85_CRUB2022_Seub_PB3	1e-06	1e-06	1e-06	1e-06	0.956622	0.043376
PB3	yHCT56_CRUB1949_Seub_PB3	1e-06	1e-06	1e-06	1e-06	0.984622	0.015376
PA2	yHAB119_CRUB2056_Seub_PA2	3.3e-05	1e-06	0.995276	1e-06	1e-06	0.004689
PA2	yHQL730_NPCC1286_Seub_PA2	1e-06	1e-06	0.99957	1e-06	4.1e-05	0.000388
PB3	yHCT59_CRUB1952_Seub_PB3	1e-06	1e-06	1e-06	1e-06	0.999962	3.5e-05
PA1	yHAB569_B36-6_Seub_PA1	1e-06	1e-06	1e-06	0.999997	1e-06	1e-06
PA1	yHAB574_QC15_Seub_PA1	1e-06	1e-06	1e-06	0.999997	1e-06	1e-06
PA1	yHAB58_CRUB1999_Seub_PA1	1e-06	1e-06	1e-06	0.999997	1e-06	1e-06
PA1	yHAB64_CRUB2004_Seub_PA1	1e-06	1e-06	1e-06	0.999997	1e-06	1e-06
PA1	yHAB73_CRUB2011_Seub_PA1	1e-06	1e-06	1e-06	0.999997	1e-06	1e-06
PA1	yHAB76_CRUB2013_Seub_PA1	1e-06	1e-06	1e-06	0.999997	1e-06	1e-06
PA1	yHCT101_ExCR10-7b_Seub_PA1	1e-06	1e-06	1e-06	0.999997	1e-06	1e-06
PA1	yHCT103_CRUB1973_Seub_PA1	1e-06	1e-06	1e-06	0.999997	1e-06	1e-06
PA1	yHCT104_CRUB1974_Seub_PA1	1e-06	1e-06	1e-06	0.999997	1e-06	1e-06
PA1	yHCT96_CRUB1966_Seub_PA1	1e-06	1e-06	1e-06	0.999997	1e-06	1e-06
PA2	yHAB577_B39-1_Seub_PA2	1e-06	1e-06	0.906478	0.09352	1e-06	1e-06
PB2	yHAB110_CRUB2047_Seub_PB2	1e-06	0.999997	1e-06	1e-06	1e-06	1e-06
PB2	yHAB124_CRUB2061_Seub_PB2	1e-06	0.999997	1e-06	1e-06	1e-06	1e-06
PB2	yHAB125_CRUB1892_Seub_PB2	1e-06	0.999997	1e-06	1e-06	1e-06	1e-06
PB2	yHAB126_CRUB2062_Seub_PB2	1e-06	0.999997	1e-06	1e-06	1e-06	1e-06
PB2	yHAB56_CRUB1997_Seub_PB2	1e-06	0.999997	1e-06	1e-06	1e-06	1e-06
PB2	yHAB66_CRUB2005_Seub_PB2	1e-06	0.999997	1e-06	1e-06	1e-06	1e-06
PB2	yHAB67_CRUB2006_Seub_PB2	1e-06	0.999997	1e-06	1e-06	1e-06	1e-06
PB2	yHAB74_CRUB2012_Seub_PB2	1e-06	0.999997	1e-06	1e-06	1e-06	1e-06
PB2	yHCT100_CRUB1970_Seub_PB2	1e-06	0.999997	1e-06	1e-06	1e-06	1e-06
PB2	yHCT107_CRUB1977_Seub_PB2	1e-06	0.999997	1e-06	1e-06	1e-06	1e-06
PB2	yHCT117_CRUB1983_Seub_PB2	1e-06	0.999997	1e-06	1e-06	1e-06	1e-06
PB2	yHCT119_CRUB1985_Seub_PB2	1e-06	0.999997	1e-06	1e-06	1e-06	1e-06
PB2	yHCT70_CRUB1941_Seub_PB2	1e-06	0.999997	1e-06	1e-06	1e-06	1e-06
PB2	yHCT71_CRUB1942_Seub_PB2	1e-06	0.999997	1e-06	1e-06	1e-06	1e-06
PB2	yHCT88_CRUB1958_Seub_PB2	1e-06	0.999997	1e-06	1e-06	1e-06	1e-06
PB2	yHCT89_CRUB1959_Seub_PB2	1e-06	0.999997	1e-06	1e-06	1e-06	1e-06
PB2	yHCT91_CRUB1961_Seub_PB2	1e-06	0.999997	1e-06	1e-06	1e-06	1e-06
PB2	yHCT97_CRUB1967_Seub_PB2	1e-06	0.999997	1e-06	1e-06	1e-06	1e-06
PB2	yHQL726_NPCC1445_Seub_PB2	1e-06	0.999997	1e-06	1e-06	1e-06	1e-06
PB2	yHQL732_NPCC1294_Seub_PB2	1e-06	0.999997	1e-06	1e-06	1e-06	1e-06
PB2	yHQL733_NPCC1442_Seub_PB2	1e-06	0.999997	1e-06	1e-06	1e-06	1e-06
PB2	yHQL736_NPCC1440_Seub_PB2	1e-06	0.999997	1e-06	1e-06	1e-06	1e-06
PB2	yHQL738_NPCC1297_Seub_PB2	1e-06	0.999997	1e-06	1e-06	1e-06	1e-06
PB2	yHQL743_NPCC1444_Seub_PB2	1e-06	0.999997	1e-06	1e-06	1e-06	1e-06
PB2	yHQL744_NPCC1311_Seub_PB2	1e-06	0.999997	1e-06	1e-06	1e-06	1e-06
PB2	yHQL747_NPCC1301_Seub_PB2	1e-06	0.999997	1e-06	1e-06	1e-06	1e-06
PB2	yHQL758_NPCC1292_Seub_PB2	1e-06	0.999997	1e-06	1e-06	1e-06	1e-06
PB3	yHAB112_CRUB2049_Seub_PB3	1e-06	1e-06	1e-06	1e-06	0.999997	1e-06
PB3	yHAB113_CRUB2050_Seub_PB3	1e-06	1e-06	1e-06	1e-06	0.999997	1e-06
PB3	yHAB114_CRUB2051_Seub_PB3	1e-06	1e-06	1e-06	1e-06	0.999997	1e-06
PB3	yHAB115_CRUB2052_Seub_PB3	1e-06	1e-06	1e-06	1e-06	0.999997	1e-06
PB3	yHAB118_CRUB2055_Seub_PB3	1e-06	1e-06	1e-06	1e-06	0.999997	1e-06
PB3	yHAB120_CRUB2057_Seub_PB3	1e-06	1e-06	1e-06	1e-06	0.999997	1e-06
PB3	yHAB122_CRUB2059_Seub_PB3	1e-06	1e-06	1e-06	1e-06	0.999997	1e-06
PB3	yHAB491_TC50_Seub_PB3	1e-06	1e-06	1e-06	1e-06	0.999997	1e-06
PB3	yHAB565_B32-1_Seub_PB3	1e-06	1e-06	1e-06	1e-06	0.999997	1e-06
PB3	yHAB69_CRUB2007_Seub_PB3	1e-06	1e-06	1e-06	1e-06	0.999997	1e-06
PB3	yHAB78_CRUB2015_Seub_PB3	1e-06	1e-06	1e-06	1e-06	0.999997	1e-06
PB3	yHAB80_CRUB2017_Seub_PB3	1e-06	1e-06	1e-06	1e-06	0.999997	1e-06
PB3	yHAB81_CRUB2018_Seub_PB3	1e-06	1e-06	1e-06	1e-06	0.999997	1e-06
PB3	yHAB82_CRUB2019_Seub_PB3	1e-06	1e-06	1e-06	1e-06	0.999997	1e-06
PB3	yHAB83_CRUB2020_Seub_PB3	1e-06	1e-06	1e-06	1e-06	0.999997	1e-06
PB3	yHAB84_CRUB2021_Seub_PB3	1e-06	1e-06	1e-06	1e-06	0.999997	1e-06
PB3	yHAB86_CRUB2023_Seub_PB3	1e-06	1e-06	1e-06	1e-06	0.999997	1e-06
PB3	yHAB92_CRUB2029_Seub_PB3	1e-06	1e-06	1e-06	1e-06	0.999997	1e-06
PB3	yHCT105_CRUB1975_Seub_PB3	1e-06	1e-06	1e-06	1e-06	0.999997	1e-06
PB3	yHCT112_S13-1_Seub_PB3	1e-06	1e-06	1e-06	1e-06	0.999997	1e-06
PB3	yHCT113_S14-1_Seub_PB3	1e-06	1e-06	1e-06	1e-06	0.999997	1e-06
PB3	yHCT115_CRUB1981_Seub_PB3	1e-06	1e-06	1e-06	1e-06	0.999997	1e-06
PB3	yHCT52_CRUB1936_Seub_PB3	1e-06	1e-06	1e-06	1e-06	0.999997	1e-06
PB3	yHCT54_CRUB1947_Seub_PB3	1e-06	1e-06	1e-06	1e-06	0.999997	1e-06
PB3	yHCT55_CRUB1948_Seub_PB3	1e-06	1e-06	1e-06	1e-06	0.999997	1e-06
PB3	yHCT58_CRUB1951_Seub_PB3	1e-06	1e-06	1e-06	1e-06	0.999997	1e-06
PB3	yHCT60_CRUB1953_Seub_PB3	1e-06	1e-06	1e-06	1e-06	0.999997	1e-06
PB3	yHCT66_CRUB1935_Seub_PB3	1e-06	1e-06	1e-06	1e-06	0.999997	1e-06
PA2	yHAB94_CRUB2031_Seub_PA2	1e-06	1e-06	0.99998	1e-06	1.8e-05	1e-06
PA2	yHAB101_CRUB2038_Seub_PA2	1e-06	1e-06	0.999997	1e-06	1e-06	1e-06
PA2	yHAB102_CRUB2039_Seub_PA2	1e-06	1e-06	0.999997	1e-06	1e-06	1e-06
PA2	yHAB103_CRUB2040_Seub_PA2	1e-06	1e-06	0.999997	1e-06	1e-06	1e-06
PA2	yHAB104_CRUB2041_Seub_PA2	1e-06	1e-06	0.999997	1e-06	1e-06	1e-06
PA2	yHAB567_B35-5_Seub_PA2	1e-06	1e-06	0.999997	1e-06	1e-06	1e-06
PA2	yHAB568_B35-6_Seub_PA2	1e-06	1e-06	0.999997	1e-06	1e-06	1e-06
PA2	yHAB63_CRUB2003_Seub_PA2	1e-06	1e-06	0.999997	1e-06	1e-06	1e-06
PA2	yHAB79_CRUB2016_Seub_PA2	1e-06	1e-06	0.999997	1e-06	1e-06	1e-06
PA2	yHAB95_CRUB2032_Seub_PA2	1e-06	1e-06	0.999997	1e-06	1e-06	1e-06
PA2	yHCT114_CRUB1980_Seub_PA2	1e-06	1e-06	0.999997	1e-06	1e-06	1e-06
PA2	yHCT46_CRUB1929_Seub_PA2	1e-06	1e-06	0.999997	1e-06	1e-06	1e-06
PA2	yHCT68_CRUB1939_Seub_PA2	1e-06	1e-06	0.999997	1e-06	1e-06	1e-06
PA2	yHCT72_CRUB1943_Seub_PA2	1e-06	1e-06	0.999997	1e-06	1e-06	1e-06
PA2	yHCT90_CRUB1960_Seub_PA2	1e-06	1e-06	0.999997	1e-06	1e-06	1e-06
PA2	yHCT99_CRUB1969_Seub_PA2	1e-06	1e-06	0.999997	1e-06	1e-06	1e-06
PA2	yHQL705_NPCC1439_Seub_PA2	1e-06	1e-06	0.999997	1e-06	1e-06	1e-06
PA2	yHQL708_NPCC1285_Seub_PA2	1e-06	1e-06	0.999997	1e-06	1e-06	1e-06
PA2	yHQL709_NPCC1291_Seub_PA2	1e-06	1e-06	0.999997	1e-06	1e-06	1e-06
PA2	yHQL710_NPCC1441_Seub_PA2	1e-06	1e-06	0.999997	1e-06	1e-06	1e-06
PA2	yHQL714_NPCC1429_Seub_PA2	1e-06	1e-06	0.999997	1e-06	1e-06	1e-06
PA2	yHQL715_NPCC1284_Seub_PA2	1e-06	1e-06	0.999997	1e-06	1e-06	1e-06
PA2	yHQL717_NPCC1443_Seub_PA2	1e-06	1e-06	0.999997	1e-06	1e-06	1e-06
PA2	yHQL727_NPCC1287_Seub_PA2	1e-06	1e-06	0.999997	1e-06	1e-06	1e-06
PA2	yHQL729_NPCC1431_Seub_PA2	1e-06	1e-06	0.999997	1e-06	1e-06	1e-06
PA2	yHQL740_NPCC1282_Seub_PA2	1e-06	1e-06	0.999997	1e-06	1e-06	1e-06
PA2	yHQL751_NPCC1430_Seub_PA2	1e-06	1e-06	0.999997	1e-06	1e-06	1e-06
PA2	yHQL754_NPCC1435_Seub_PA2	1e-06	1e-06	0.999997	1e-06	1e-06	1e-06
PA2	yHQL755_NPCC1296_Seub_PA2	1e-06	1e-06	0.999997	1e-06	1e-06	1e-06
PA2	yHQL756_NPCC1432_Seub_PA2	1e-06	1e-06	0.999997	1e-06	1e-06	1e-06
PA2	yHQL775_NPCC1437_Seub_PA2	1e-06	1e-06	0.999997	1e-06	1e-06	1e-06
Holarctic	CDFM21L.1_Seub_Holarctic	0.999997	1e-06	1e-06	1e-06	1e-06	1e-06
Holarctic	yHRVM107_Seub_Holarctic	0.999997	1e-06	1e-06	1e-06	1e-06	1e-06
Holarctic	yHRVM108_Seub_Holarctic	0.999997	1e-06	1e-06	1e-06	1e-06	1e-06
Holarctic	Y-846_yHQL560_FRUIT_ScerXSkudXSeub_2	0.999997	1e-06	1e-06	1e-06	1e-06	1e-06
Holarctic	Y-1527_yHQL580_FRUIT_SuvaXSeub	0.999997	1e-06	1e-06	1e-06	1e-06	1e-06
Holarctic	Y-12646_yHQL572_FRUIT_SuvaXSeub	0.999996	1e-06	1e-06	1e-06	1e-06	1e-06
Holarctic	CitKP_yHQL694_FRUIT_lager-Saaz	0.999997	1e-06	1e-06	1e-06	1e-06	1e-06
Holarctic	Y-12693_FM471_BEER_lager-Saaz	0.999997	1e-06	1e-06	1e-06	1e-06	1e-06
Holarctic	WLP862_yHQL618_BEER_lager	0.999997	1e-06	1e-06	1e-06	1e-06	1e-06
Holarctic	WY2042_yHQL627_BEER_lager	0.999997	1e-06	1e-06	1e-06	1e-06	1e-06
