## Supplementary material for "Genomic diversity and global distribution of *Saccharomyces eubayanus*, the wild ancestor of hybrid lager-brewing yeasts": Table S4

### Sheet: Table4
subpop	pval	R2
PA1	0.564	-0.00872734
PA2	0.0003	0.0723646
PB1	0.0001	0.0999954
PB2	0.0001	0.468176
PB3	0.0001	0.374248
Holarctic_wLagers	0.0001	0.89232
NoAm	0.0001	0.106485

### Sheet: RawMantelOut
NoAm
Monte-Carlo test
Call: mantel.rtest(m1 = NoAmloc.dists, m2 = NoAmpi.dists, nrepet = 9999)
Observation: 0.1064855
Based on 9999 replicates
Simulated p-value: 0.0001
Alternative hypothesis: greater
Std.Obs Expectation Variance
5.70216275274 0.00006378586 0.00034832214
PA-1
Monte-Carlo test
Call: mantel.rtest(m1 = PA1loc.dists, m2 = PA1pi.dists, nrepet = 9999)
Observation: -0.008727337
Based on 9999 replicates
Simulated p-value: 0.5637
Alternative hypothesis: greater
Std.Obs Expectation Variance
-0.2669668413 -0.0002566147 0.0010067606
PA-2
Monte-Carlo test
Call: mantel.rtest(m1 = PA2loc.dists, m2 = PA2pi.dists, nrepet = 9999)
Observation: 0.07344734
Based on 9999 replicates
Simulated p-value: 0.0001
Alternative hypothesis: greater
Std.Obs Expectation Variance
4.04420397235 -0.00007429192 0.00033049445
PB-1
Monte-Carlo test
Call: mantel.rtest(m1 = PB1loc.dists, m2 = PB1pi.dists, nrepet = 9999)
Observation: 0.09999541
Based on 9999 replicates
Simulated p-value: 0.0001
Alternative hypothesis: greater
Std.Obs Expectation Variance
6.01709084520 0.00002476967 0.00027603986
PB-2
Monte-Carlo test
Call: mantel.rtest(m1 = PB2loc.dists, m2 = PB2pi.dists, nrepet = 9999)
Observation: 0.4678043
Based on 9999 replicates
Simulated p-value: 0.0001
Alternative hypothesis: greater
Std.Obs Expectation Variance
39.52699473255 -0.00001369713 0.00014007683
PB-3
Monte-Carlo test
Call: mantel.rtest(m1 = PB3loc.dists, m2 = PB3pi.dists, nrepet = 9999)
Observation: 0.3742475
Based on 9999 replicates
Simulated p-value: 0.0001
Alternative hypothesis: greater
Std.Obs Expectation Variance
21.95638577739 0.00008609686 0.00029039980
Holarctic-wLagers
Monte-Carlo test
Call: mantel.rtest(m1 = HolHybloc.dists, m2 = HolHybpi.dists, nrepet = 9999)
Observation: 0.89232
Based on 9999 replicates
Simulated p-value: 0.0001
Alternative hypothesis: greater
Std.Obs Expectation Variance
27.489807242 -0.000453034 0.001054724
