## Supplementary material for "Genomic diversity and global distribution of *Saccharomyces eubayanus*, the wild ancestor of hybrid lager-brewing yeasts": Table S5

### Sheet: allLocations
name	longitude	latitude	subpop
Saccharomyces eubayanus	175.959	-39.0968	PB-1
Saccharomyces eubayanus	97.172	31.141	Holarctic
Saccharomyces eubayanus	-71.6801	-42.6686	PB-1
Saccharomyces eubayanus	-71.6018	-42.8903	PA-2
Saccharomyces eubayanus	-71.6018	-42.8903	PA-2
Saccharomyces eubayanus	-71.6018	-42.8903	PA-2
Saccharomyces eubayanus	-71.6018	-42.8903	PA-2
Saccharomyces eubayanus	-68.5603	-54.8378	PB-3
Saccharomyces eubayanus	-72.96	-49.2808	PB-1
Saccharomyces eubayanus	-72.8999	-49.2942	PB-1
Saccharomyces eubayanus	-72.8999	-49.2942	PB-1
Saccharomyces eubayanus	-72.8999	-49.2942	PB-1
Saccharomyces eubayanus	-71.2638	-38.8306	PB-2
Saccharomyces eubayanus	-71.2638	-38.8306	PB-2
Saccharomyces eubayanus	-68.5856	-54.8511	PB-3
Saccharomyces eubayanus	-68.5919	-54.855	PB-3
Saccharomyces eubayanus	-68.5919	-54.855	PB-3
Saccharomyces eubayanus	-68.5919	-54.855	PB-3
Saccharomyces eubayanus	-72.96	-49.2808	PB-1
Saccharomyces eubayanus	-72.96	-49.2808	PB-1
Saccharomyces eubayanus	-68.5856	-54.8511	PB-3
Saccharomyces eubayanus	-71.2654	-38.835	PA-2
Saccharomyces eubayanus	-68.5919	-54.855	PB-3
Saccharomyces eubayanus	-71.2654	-38.835	PB-1
Saccharomyces eubayanus	-68.5856	-54.8511	PB-3
Saccharomyces eubayanus	-71.3682	-41.1447	PB-2
Saccharomyces eubayanus	-71.3667	-41.1333	PB-2
Saccharomyces eubayanus	-71.3659	-41.1442	PB-2
Saccharomyces eubayanus	-72.869	-49.035	PB-1
Saccharomyces eubayanus	-68.3526	-54.8047	PB-3
Saccharomyces eubayanus	-71.4959	-41.3894	PB-1
Saccharomyces eubayanus	-71.6001	-41.3353	PB-1
Saccharomyces eubayanus	-71.6014	-41.3506	PB-1
Saccharomyces eubayanus	-71.2833	-41.25	PB-2
Saccharomyces eubayanus	-71.8603	-44.8922	PB-3
Saccharomyces eubayanus	-71.9998	-44.8194	PB-3
Saccharomyces eubayanus	-72.0177	-44.8042	PB-3
Saccharomyces eubayanus	-71.2183	-41.2553	PA-2
Saccharomyces eubayanus	-71.2183	-41.2553	PA-2
Saccharomyces eubayanus	-71.2131	-41.2108	PA-1
Saccharomyces eubayanus	-71.6001	-41.3353	PB-1
Saccharomyces eubayanus	-73.0233	-37.8164	PB-1
Saccharomyces eubayanus	-73.0233	-37.8164	PB-1
Saccharomyces eubayanus	-73.0094	-37.8167	PB-1
Saccharomyces eubayanus	-73.0094	-37.8167	PB-1
Saccharomyces eubayanus	-71.2195	-41.1197	PA-1
Saccharomyces eubayanus	-72.5429	-38.728	PB-1
Saccharomyces eubayanus	-72.5429	-38.728	PB-1
Saccharomyces eubayanus	-71.1671	-41.2404	PA-2
Saccharomyces eubayanus	-71.2263	-41.2857	SoAm
Saccharomyces eubayanus	-71.4426	-41.1147	PA-1
Saccharomyces eubayanus	-71.6001	-41.3353	PB-1
Saccharomyces eubayanus	-71.6014	-41.3506	PB-1
Saccharomyces eubayanus	-71.6014	-41.3506	PB-1
Saccharomyces eubayanus	-71.6014	-41.3506	PA-2
Saccharomyces eubayanus	-71.187	-41.2406	PA-1
Saccharomyces eubayanus	-71.5645	-41.36	PB-1
Saccharomyces eubayanus	-71.2833	-41.25	PB-2
Saccharomyces eubayanus	-71.2833	-41.25	PB-2
Saccharomyces eubayanus	-71.5645	-41.36	PB-1
Saccharomyces eubayanus	-71.9367	-40.7189	PB-3
Saccharomyces eubayanus	-71.4959	-41.3892	PA-2
Saccharomyces eubayanus	-71.4959	-41.3892	PB-1
Saccharomyces eubayanus	-71.187	-41.2406	PA-1
Saccharomyces eubayanus	-71.9367	-40.7189	PB-2
Saccharomyces eubayanus	-71.5257	-41.3589	PB-1
Saccharomyces eubayanus	-71.187	-41.2406	PA-1
Saccharomyces eubayanus	-71.6014	-41.3506	PB-1
Saccharomyces eubayanus	-71.9367	-40.7189	PB-3
Saccharomyces eubayanus	-71.2638	-38.8306	PA-2
Saccharomyces eubayanus	-68.5825	-54.8453	PB-3
Saccharomyces eubayanus	-68.5856	-54.8511	PB-3
Saccharomyces eubayanus	-68.5472	-54.8436	PB-3
Saccharomyces eubayanus	-67.3641	-54.8642	PB-3
Saccharomyces eubayanus	-68.4875	-54.8372	PB-3
Saccharomyces eubayanus	-68.3678	-54.7989	PB-3
Saccharomyces eubayanus	-68.5603	-54.8378	PB-3
Saccharomyces eubayanus	-72.8186	-50.5483	PB-1
Saccharomyces eubayanus	-72.8186	-50.5481	PB-1
Saccharomyces eubayanus	-72.8997	-49.2942	PB-1
Saccharomyces eubayanus	-72.7419	-50.4031	PB-1
Saccharomyces eubayanus	-72.7419	-50.4031	PB-1
Saccharomyces eubayanus	-68.5856	-54.8511	PB-3
Saccharomyces eubayanus	-71.2292	-38.8375	PB-1
Saccharomyces eubayanus	-71.2292	-38.8375	PA-2
Saccharomyces eubayanus	-71.2292	-38.8375	PA-2
Saccharomyces eubayanus	-73.0515	-50.4917	PB-1
Saccharomyces eubayanus	-71.6801	-42.6686	PB-1
Saccharomyces eubayanus	-71.6801	-42.6686	PB-1
Saccharomyces eubayanus	-71.2833	-41.25	PB-2
Saccharomyces eubayanus	-71.4016	-41.1147	PA-1
Saccharomyces eubayanus	-67.3641	-54.8642	PB-3
Saccharomyces eubayanus	-71.187	-41.2406	PA-1
Saccharomyces eubayanus	-71.187	-41.2406	PA-1
Saccharomyces eubayanus	-71.9367	-40.7189	PB-3
Saccharomyces eubayanus	-72.8999	-49.2942	PB-1
Saccharomyces eubayanus	-71.2654	-38.8306	PB-2
Saccharomyces eubayanus	-71.5645	-41.36	PB-1
Saccharomyces eubayanus	-68.5919	-54.855	PB-3
Saccharomyces eubayanus	-68.5833	-54.8511	PB-3
Saccharomyces eubayanus	-71.2654	-38.835	PA-2
Saccharomyces eubayanus	-71.6486	-40.5553	PB-3
Saccharomyces eubayanus	-72.96	-49.2808	PB-1
Saccharomyces eubayanus	-71.33	-41.1314	PB-2
Saccharomyces eubayanus	-71.2946	-41.2653	PB-2
Saccharomyces eubayanus	-71.6001	-41.3353	PB-1
Saccharomyces eubayanus	-71.5268	-41.3567	PB-1
Saccharomyces eubayanus	-71.5157	-41.3569	PB-1
Saccharomyces eubayanus	-71.4474	-40.12	PA-2
Saccharomyces eubayanus	-72.96	-49.2808	PB-1
Saccharomyces eubayanus	-72.8997	-49.2942	PB-1
Saccharomyces eubayanus	-72.7419	-50.4031	PB-1
Saccharomyces eubayanus	-73.0515	-50.4917	PB-1
Saccharomyces eubayanus	-72.8186	-50.5481	PB-1
Saccharomyces eubayanus	-68.5603	-54.8378	PB-3
Saccharomyces eubayanus	-71.2638	-38.8306	PB-1
Saccharomyces eubayanus	-68.4875	-54.8372	PB-3
Saccharomyces eubayanus	-68.5472	-54.8436	PB-3
Saccharomyces eubayanus	-68.3678	-54.7989	PB-3
Saccharomyces eubayanus	-68.3678	-54.7989	PB-1
Saccharomyces eubayanus	-68.3526	-54.8047	PB-3
Saccharomyces eubayanus	-68.5825	-54.8453	PB-3
Saccharomyces eubayanus	-67.3838	-54.8672	PB-3
Saccharomyces eubayanus	-71.5645	-41.36	PB-1
Saccharomyces eubayanus	-71.5257	-41.3589	PB-1
Saccharomyces eubayanus	-71.4994	-40.1489	PB-1
Saccharomyces eubayanus	-73.2497	-49.9997	PB-1
Saccharomyces eubayanus	-68.5856	-54.8511	PB-3
Saccharomyces eubayanus	-71.6018	-42.8903	PA-2
Saccharomyces eubayanus	-71.6801	-42.6686	PB-1
Saccharomyces eubayanus	-71.2654	-38.835	PB-2
Saccharomyces eubayanus	-71.2654	-38.835	PB-2
Saccharomyces eubayanus	-71.2292	-38.8375	PA-2
Saccharomyces eubayanus	-73.0238	-50.4622	PB-1
Saccharomyces eubayanus	-71.5268	-41.3567	PB-1
Saccharomyces eubayanus	-72.9336	-50.6633	PB-1
Saccharomyces eubayanus	-71.6001	-41.3353	PB-1
Saccharomyces eubayanus	-71.2834	-41.25	PB-2
Saccharomyces eubayanus	-71.9367	-40.7189	PB-2
Saccharomyces eubayanus	-71.187	-41.2406	PA-2
Saccharomyces eubayanus	-71.33	-41.1314	PB-2
Saccharomyces eubayanus	-71.6014	-41.3506	PB-1
Saccharomyces eubayanus	-71.4542	-41.0892	PB-1
Saccharomyces eubayanus	-71.4959	-41.3892	PB-1
Saccharomyces eubayanus	-71.6001	-41.3353	PB-1
Saccharomyces eubayanus	-71.4426	-41.1147	PA-1
Saccharomyces eubayanus	-71.2833	-41.25	PB-2
Saccharomyces eubayanus	-71.9367	-40.7189	PB-1
Saccharomyces eubayanus	-71.187	-41.2406	PA-2
Saccharomyces eubayanus	-66.0167	45.5167	NoAm
Saccharomyces eubayanus	-66.0167	45.5167	NoAm
Saccharomyces eubayanus	-66.0167	45.5167	NoAm
Saccharomyces eubayanus	-66.0167	45.5167	NoAm
Saccharomyces eubayanus	-80.3038	36.0232	PB-1
Saccharomyces eubayanus	-80.3038	36.0232	NoAm
Saccharomyces eubayanus	-80.3038	36.0232	NoAm
Saccharomyces eubayanus	-82.9476	34.9529	NoAm
Saccharomyces eubayanus	-82.9476	34.9529	NoAm
Saccharomyces eubayanus	-82.9476	34.9529	NoAm
Saccharomyces eubayanus	-80.3038	36.0232	NoAm
Saccharomyces eubayanus	-82.9476	34.9529	NoAm
Saccharomyces eubayanus	-87.7178	43.6961	NoAm
Saccharomyces eubayanus	-87.7178	43.6961	NoAm
Saccharomyces eubayanus	-87.7178	43.6961	NoAm
Saccharomyces eubayanus	-121.971	47.8554	PB-1
Saccharomyces eubayanus	-87.7178	43.6961	NoAm
Saccharomyces eubayanus	-87.7178	43.6961	NoAm
Saccharomyces eubayanus	-87.7178	43.6961	NoAm
Saccharomyces eubayanus	-80.3038	36.0232	NoAm
Saccharomyces eubayanus	-80.3038	36.0232	NoAm
Saccharomyces eubayanus	-122.06	47.8611	PB-1
Saccharomyces eubayanus	-78.8986	35.994	Holarctic
Saccharomyces eubayanus	-78.8986	35.994	Holarctic
Saccharomyces eubayanus	-71.0647	-37.8789	PA-2
Saccharomyces eubayanus	-71.0647	-37.8789	PA-2
Saccharomyces eubayanus	-71.4261	-39.5851	PA-2
Saccharomyces eubayanus	-71.4261	-39.5851	PA-2
Saccharomyces eubayanus	-71.0647	-37.8789	PA-2
Saccharomyces eubayanus	-71.0647	-37.8789	PA-2
Saccharomyces eubayanus	-71.4261	-39.5851	PA-2
Saccharomyces eubayanus	-71.4261	-39.5851	PB-2
Saccharomyces eubayanus	-71.0647	-37.8789	PA-2
Saccharomyces eubayanus	-71.0647	-37.8789	PA-2
Saccharomyces eubayanus	-71.0647	-37.8789	PA-2
Saccharomyces eubayanus	-71.4261	-39.5851	PB-2
Saccharomyces eubayanus	-71.4261	-39.5851	PB-2
Saccharomyces eubayanus	-71.4261	-39.5851	PB-2
Saccharomyces eubayanus	-71.4261	-39.5851	PB-2
Saccharomyces eubayanus	-71.0647	-37.8789	PA-2
Saccharomyces eubayanus	-71.4261	-39.5851	PB-2
Saccharomyces eubayanus	-72.2308	-39.2798	PB-2
Saccharomyces eubayanus	-71.4261	-39.5851	PB-2
Saccharomyces eubayanus	-71.0647	-37.8789	PA-2
Saccharomyces eubayanus	-71.0647	-37.8789	PA-2
Saccharomyces eubayanus	-71.4261	-39.5851	PA-2
Saccharomyces eubayanus	-71.0647	-37.8789	PA-2
Saccharomyces eubayanus	-71.4261	-39.5851	PB-2
Saccharomyces eubayanus	-71.0647	-37.8789	PA-2
Saccharomyces eubayanus	-80.3038	36.0232	NoAm
Saccharomyces eubayanus	-80.3038	36.0232	NoAm
Saccharomyces eubayanus	-71.9998	-44.8194
Saccharomyces eubayanus	-71.9998	-44.8194
Saccharomyces eubayanus	-71.9998	-44.8194
Saccharomyces eubayanus	-71.2183	-41.2553
Saccharomyces eubayanus	-71.2183	-41.2553
Saccharomyces eubayanus	-71.2183	-41.2553
Saccharomyces eubayanus	-71.2183	-41.2553
Saccharomyces eubayanus	-71.2131	-41.2108
Saccharomyces eubayanus	-71.2131	-41.2108
Saccharomyces eubayanus	-71.2131	-41.2108
Saccharomyces eubayanus	-73.0344	-37.8253
Saccharomyces eubayanus	-73.0298	-37.8192
Saccharomyces eubayanus	-73.0233	-37.8164
Saccharomyces eubayanus	-73.0094	-37.8167
Saccharomyces eubayanus	-71.7265	-41.9761
Saccharomyces eubayanus	-71.8603	-44.8922
Saccharomyces eubayanus	-71.8603	-44.8922
Saccharomyces eubayanus	-71.9998	-44.8194
Saccharomyces eubayanus	-71.9998	-44.8194
Saccharomyces eubayanus	-71.9998	-44.8194
Saccharomyces eubayanus	-72.0177	-44.8042
Saccharomyces eubayanus	-72.0177	-44.8042
Saccharomyces eubayanus	-71.83	-44.8472
Saccharomyces eubayanus	-71.321	-41.1375
Saccharomyces eubayanus	-71.2105	-41.1256
Saccharomyces eubayanus	-71.2195	-41.1197
Saccharomyces eubayanus	-71.2194	-41.1197
Saccharomyces eubayanus	-71.2194	-41.1197
Saccharomyces eubayanus	-71.228	-41.12
Saccharomyces eubayanus	-71.228	-41.12
Saccharomyces eubayanus	-71.4141	-41.1172
Saccharomyces eubayanus	-71.4141	-41.1172
Saccharomyces eubayanus	-71.4022	-41.1225
Saccharomyces eubayanus	-71.4022	-41.1225
Saccharomyces eubayanus	106.613	34.1722	Tongtainhe
Saccharomyces eubayanus	107.848	33.8485	Houzhenzi
Saccharomyces eubayanus	103.545	32.6466	Songpan
Saccharomyces eubayanus	102.203	31.9504	Ngawa
Saccharomyces eubayanus	100.734	32.9087	Banma
Saccharomyces eubayanus	102.55	31.6285	Barkam
Saccharomyces eubayanus	100.831	32.0905	Zamtang
Saccharomyces eubayanus	96.7081	31.1899	Qamdo
Saccharomyces eubayanus	94.3429	29.6444	Nyingchi
Saccharomyces eubayanus	94.7993	29.9439	Lulang
Saccharomyces eubayanus	94.2054	29.1848	Milin
Saccharomyces eubayanus	89.3092	30.6541	Langxain
Saccharomyces eubayanus	92.5901	29.1492	Gyaca

### Sheet: allLocs_maxent
settings	features	rm	train.AUC	avg.test.AUC	var.test.AUC	avg.diff.AUC	var.diff.AUC	avg.test.orMTP	var.test.orMTP	avg.test.or10pct	var.test.or10pct	AICc	delta.AICc	w.AIC	parameters	AUC_bin.1	AUC_bin.2	AUC_bin.3	AUC_bin.4	diff.AUC_bin.1	diff.AUC_bin.2	diff.AUC_bin.3	diff.AUC_bin.4	test.or10pct_bin.1	test.or10pct_bin.2	test.or10pct_bin.3	test.or10pct_bin.4	test.orMTP_bin.1	test.orMTP_bin.2	test.orMTP_bin.3	test.orMTP_bin.4
L_1	L	1	0.971746	0.940178	0.0154095	0.0473152	0.0131928	0.0820833	0.010284	0.206667	0.0997333	2560.3	437.87	5.85e-96	12	0.996541	0.9972	0.945493	0.821479	0	0	0.0289209	0.16034	0	0	0.16	0.666667	0	0	0.12	0.208333
LQ_1	LQ	1	0.991125	0.948059	0.019166	0.0478989	0.0189871	0.09375	0.0351562	0.206667	0.0997333	2233.52	111.093	5.32e-25	22	0.999107	0.99946	0.983607	0.810063	0	0	0.00596756	0.185628	0	0	0.16	0.666667	0	0	0	0.375
H_1	H	1	0.99652	0.943391	0.0247255	0.054318	0.0244726	0.134583	0.0480063	0.237083	0.111501	2187.96	65.5392	4.15e-15	41	0.999247	0.998888	0.989123	0.786305	0	0	0.00658609	0.210686	0	0	0.24	0.708333	0	0	0.08	0.458333
LQH_1	LQH	1	0.996464	0.952134	0.0167549	0.0452448	0.0166248	0.11375	0.0317562	0.227083	0.111823	2207.09	84.6599	2.92e-19	42	0.999127	0.998551	0.987934	0.822923	0	0	0.00688938	0.17409	0	0	0.2	0.708333	0	0	0.08	0.375
LQHP_1	LQHP	1	0.99726	0.959077	0.0114148	0.0383266	0.0111474	0.134167	0.0386694	0.196667	0.101378	2230.47	108.045	2.44e-24	47	0.998899	0.998712	0.98608	0.852617	0	0	0.00961756	0.143689	0	0	0.12	0.666667	0	0	0.12	0.416667
L_2	L	2	0.971356	0.951512	0.00731645	0.0350833	0.00510582	0.03	0.0036	0.206667	0.0997333	2524.37	401.946	3.7e-88	12	0.996541	0.996925	0.934357	0.878225	0	0	0.039471	0.100862	0	0	0.16	0.666667	0	0	0.12	0
LQ_2	LQ	2	0.990073	0.948896	0.0181077	0.0460696	0.0176388	0.10375	0.0330563	0.206667	0.0997333	2258.89	136.468	1.64e-30	16	0.998691	0.999101	0.982989	0.814802	0	0	0.00545384	0.178825	0	0	0.16	0.666667	0	0	0.04	0.375
H_2	H	2	0.995034	0.950947	0.0181234	0.0465169	0.0182696	0.15625	0.0976562	0.217083	0.112945	2122.43	0	0.70721	32	0.999148	0.999174	0.988947	0.816517	0	0	0.00442182	0.181646	0	0	0.16	0.708333	0	0	0	0.625
LQH_2	LQH	2	0.994769	0.956003	0.0141132	0.041314	0.0140814	0.11375	0.0317562	0.217083	0.112945	2124.29	1.85971	0.279073	27	0.999159	0.999169	0.98823	0.837456	0	0	0.0053369	0.159919	0	0	0.16	0.708333	0	0	0.08	0.375
LQHP_2	LQHP	2	0.995539	0.955481	0.0145484	0.0420074	0.0144328	0.114167	0.041025	0.217083	0.112945	2139.39	16.9673	0.00014627	31	0.999055	0.999299	0.988469	0.835103	0	0	0.00595956	0.16207	0	0	0.16	0.708333	0	0	0.04	0.416667
L_3	L	3	0.969858	0.950175	0.00703814	0.0349447	0.00435405	0.03	0.0036	0.206667	0.0997333	2516.28	393.85	2.12e-86	12	0.996442	0.996452	0.92415	0.883657	0	0	0.0484315	0.0913472	0	0	0.16	0.666667	0	0	0.12	0
LQ_3	LQ	3	0.989115	0.952378	0.0152865	0.0425141	0.0148953	0.10375	0.0330563	0.206667	0.0997333	2286.02	163.596	2.11e-36	13	0.998379	0.998317	0.983638	0.829178	0	0	0.00555912	0.164497	0	0	0.16	0.666667	0	0	0.04	0.375
H_3	H	3	0.993733	0.945524	0.0224266	0.0514741	0.0227552	0.145833	0.0850694	0.217083	0.112945	2137.3	14.8744	0.00041651	27	0.999195	0.998644	0.988298	0.795957	0	0	0.00359532	0.202301	0	0	0.16	0.708333	0	0	0	0.583333
LQH_3	LQH	3	0.993962	0.952449	0.0168697	0.0445928	0.0168632	0.104167	0.0434028	0.206667	0.0997333	2132.13	9.70866	0.0055124	21	0.999273	0.99906	0.988687	0.822777	0	0	0.00394979	0.174421	0	0	0.16	0.666667	0	0	0	0.416667
LQHP_3	LQHP	3	0.994688	0.951282	0.0180832	0.0459905	0.0180608	0.104167	0.0434028	0.217083	0.112945	2131.48	9.05553	0.00764125	21	0.9992	0.999153	0.989804	0.816972	0	0	0.00360515	0.180357	0	0	0.16	0.708333	0	0	0	0.416667

### Sheet: justSAlocations
name	longitude	latitude
Saccharomyces eubayanus	-71.6801	-42.6686	PB-1
Saccharomyces eubayanus	-71.6018	-42.8903	PA-2
Saccharomyces eubayanus	-71.6018	-42.8903	PA-2
Saccharomyces eubayanus	-71.6018	-42.8903	PA-2
Saccharomyces eubayanus	-71.6018	-42.8903	PA-2
Saccharomyces eubayanus	-68.5603	-54.8378	PB-3
Saccharomyces eubayanus	-72.96	-49.2808	PB-1
Saccharomyces eubayanus	-72.8999	-49.2942	PB-1
Saccharomyces eubayanus	-72.8999	-49.2942	PB-1
Saccharomyces eubayanus	-72.8999	-49.2942	PB-1
Saccharomyces eubayanus	-71.2638	-38.8306	PB-2
Saccharomyces eubayanus	-71.2638	-38.8306	PB-2
Saccharomyces eubayanus	-68.5856	-54.8511	PB-3
Saccharomyces eubayanus	-68.5919	-54.855	PB-3
Saccharomyces eubayanus	-68.5919	-54.855	PB-3
Saccharomyces eubayanus	-68.5919	-54.855	PB-3
Saccharomyces eubayanus	-72.96	-49.2808	PB-1
Saccharomyces eubayanus	-72.96	-49.2808	PB-1
Saccharomyces eubayanus	-68.5856	-54.8511	PB-3
Saccharomyces eubayanus	-71.2654	-38.835	PA-2
Saccharomyces eubayanus	-68.5919	-54.855	PB-3
Saccharomyces eubayanus	-71.2654	-38.835	PB-1
Saccharomyces eubayanus	-68.5856	-54.8511	PB-3
Saccharomyces eubayanus	-71.3682	-41.1447	PB-2
Saccharomyces eubayanus	-71.3667	-41.1333	PB-2
Saccharomyces eubayanus	-71.3659	-41.1442	PB-2
Saccharomyces eubayanus	-72.869	-49.035	PB-1
Saccharomyces eubayanus	-68.3526	-54.8047	PB-3
Saccharomyces eubayanus	-71.4959	-41.3894	PB-1
Saccharomyces eubayanus	-71.6001	-41.3353	PB-1
Saccharomyces eubayanus	-71.6014	-41.3506	PB-1
Saccharomyces eubayanus	-71.2833	-41.25	PB-2
Saccharomyces eubayanus	-71.8603	-44.8922	PB-3
Saccharomyces eubayanus	-71.9998	-44.8194	PB-3
Saccharomyces eubayanus	-72.0177	-44.8042	PB-3
Saccharomyces eubayanus	-71.2183	-41.2553	PA-2
Saccharomyces eubayanus	-71.2183	-41.2553	PA-2
Saccharomyces eubayanus	-71.2131	-41.2108	PA-1
Saccharomyces eubayanus	-71.6001	-41.3353	PB-1
Saccharomyces eubayanus	-73.0233	-37.8164	PB-1
Saccharomyces eubayanus	-73.0233	-37.8164	PB-1
Saccharomyces eubayanus	-73.0094	-37.8167	PB-1
Saccharomyces eubayanus	-73.0094	-37.8167	PB-1
Saccharomyces eubayanus	-71.2195	-41.1197	PA-1
Saccharomyces eubayanus	-72.5429	-38.728	PB-1
Saccharomyces eubayanus	-72.5429	-38.728	PB-1
Saccharomyces eubayanus	-71.1671	-41.2404	PA-2
Saccharomyces eubayanus	-71.2263	-41.2857	SoAm
Saccharomyces eubayanus	-71.4426	-41.1147	PA-1
Saccharomyces eubayanus	-71.6001	-41.3353	PB-1
Saccharomyces eubayanus	-71.6014	-41.3506	PB-1
Saccharomyces eubayanus	-71.6014	-41.3506	PB-1
Saccharomyces eubayanus	-71.6014	-41.3506	PA-2
Saccharomyces eubayanus	-71.187	-41.2406	PA-1
Saccharomyces eubayanus	-71.5645	-41.36	PB-1
Saccharomyces eubayanus	-71.2833	-41.25	PB-2
Saccharomyces eubayanus	-71.2833	-41.25	PB-2
Saccharomyces eubayanus	-71.5645	-41.36	PB-1
Saccharomyces eubayanus	-71.9367	-40.7189	PB-3
Saccharomyces eubayanus	-71.4959	-41.3892	PA-2
Saccharomyces eubayanus	-71.4959	-41.3892	PB-1
Saccharomyces eubayanus	-71.187	-41.2406	PA-1
Saccharomyces eubayanus	-71.9367	-40.7189	PB-2
Saccharomyces eubayanus	-71.5257	-41.3589	PB-1
Saccharomyces eubayanus	-71.187	-41.2406	PA-1
Saccharomyces eubayanus	-71.6014	-41.3506	PB-1
Saccharomyces eubayanus	-71.9367	-40.7189	PB-3
Saccharomyces eubayanus	-71.2638	-38.8306	PA-2
Saccharomyces eubayanus	-68.5825	-54.8453	PB-3
Saccharomyces eubayanus	-68.5856	-54.8511	PB-3
Saccharomyces eubayanus	-68.5472	-54.8436	PB-3
Saccharomyces eubayanus	-67.3641	-54.8642	PB-3
Saccharomyces eubayanus	-68.4875	-54.8372	PB-3
Saccharomyces eubayanus	-68.3678	-54.7989	PB-3
Saccharomyces eubayanus	-68.5603	-54.8378	PB-3
Saccharomyces eubayanus	-72.8186	-50.5483	PB-1
Saccharomyces eubayanus	-72.8186	-50.5481	PB-1
Saccharomyces eubayanus	-72.8997	-49.2942	PB-1
Saccharomyces eubayanus	-72.7419	-50.4031	PB-1
Saccharomyces eubayanus	-72.7419	-50.4031	PB-1
Saccharomyces eubayanus	-68.5856	-54.8511	PB-3
Saccharomyces eubayanus	-71.2292	-38.8375	PB-1
Saccharomyces eubayanus	-71.2292	-38.8375	PA-2
Saccharomyces eubayanus	-71.2292	-38.8375	PA-2
Saccharomyces eubayanus	-73.0515	-50.4917	PB-1
Saccharomyces eubayanus	-71.6801	-42.6686	PB-1
Saccharomyces eubayanus	-71.6801	-42.6686	PB-1
Saccharomyces eubayanus	-71.2833	-41.25	PB-2
Saccharomyces eubayanus	-71.4016	-41.1147	PA-1
Saccharomyces eubayanus	-67.3641	-54.8642	PB-3
Saccharomyces eubayanus	-71.187	-41.2406	PA-1
Saccharomyces eubayanus	-71.187	-41.2406	PA-1
Saccharomyces eubayanus	-71.9367	-40.7189	PB-3
Saccharomyces eubayanus	-72.8999	-49.2942	PB-1
Saccharomyces eubayanus	-71.2654	-38.8306	PB-2
Saccharomyces eubayanus	-71.5645	-41.36	PB-1
Saccharomyces eubayanus	-68.5919	-54.855	PB-3
Saccharomyces eubayanus	-68.5833	-54.8511	PB-3
Saccharomyces eubayanus	-71.2654	-38.835	PA-2
Saccharomyces eubayanus	-71.6486	-40.5553	PB-3
Saccharomyces eubayanus	-72.96	-49.2808	PB-1
Saccharomyces eubayanus	-71.33	-41.1314	PB-2
Saccharomyces eubayanus	-71.2946	-41.2653	PB-2
Saccharomyces eubayanus	-71.6001	-41.3353	PB-1
Saccharomyces eubayanus	-71.5268	-41.3567	PB-1
Saccharomyces eubayanus	-71.5157	-41.3569	PB-1
Saccharomyces eubayanus	-71.4474	-40.12	PA-2
Saccharomyces eubayanus	-72.96	-49.2808	PB-1
Saccharomyces eubayanus	-72.8997	-49.2942	PB-1
Saccharomyces eubayanus	-72.7419	-50.4031	PB-1
Saccharomyces eubayanus	-73.0515	-50.4917	PB-1
Saccharomyces eubayanus	-72.8186	-50.5481	PB-1
Saccharomyces eubayanus	-68.5603	-54.8378	PB-3
Saccharomyces eubayanus	-71.2638	-38.8306	PB-1
Saccharomyces eubayanus	-68.4875	-54.8372	PB-3
Saccharomyces eubayanus	-68.5472	-54.8436	PB-3
Saccharomyces eubayanus	-68.3678	-54.7989	PB-3
Saccharomyces eubayanus	-68.3678	-54.7989	PB-1
Saccharomyces eubayanus	-68.3526	-54.8047	PB-3
Saccharomyces eubayanus	-68.5825	-54.8453	PB-3
Saccharomyces eubayanus	-67.3838	-54.8672	PB-3
Saccharomyces eubayanus	-71.5645	-41.36	PB-1
Saccharomyces eubayanus	-71.5257	-41.3589	PB-1
Saccharomyces eubayanus	-71.4994	-40.1489	PB-1
Saccharomyces eubayanus	-73.2497	-49.9997	PB-1
Saccharomyces eubayanus	-68.5856	-54.8511	PB-3
Saccharomyces eubayanus	-71.6018	-42.8903	PA-2
Saccharomyces eubayanus	-71.6801	-42.6686	PB-1
Saccharomyces eubayanus	-71.2654	-38.835	PB-2
Saccharomyces eubayanus	-71.2654	-38.835	PB-2
Saccharomyces eubayanus	-71.2292	-38.8375	PA-2
Saccharomyces eubayanus	-73.0238	-50.4622	PB-1
Saccharomyces eubayanus	-71.5268	-41.3567	PB-1
Saccharomyces eubayanus	-72.9336	-50.6633	PB-1
Saccharomyces eubayanus	-71.6001	-41.3353	PB-1
Saccharomyces eubayanus	-71.2834	-41.25	PB-2
Saccharomyces eubayanus	-71.9367	-40.7189	PB-2
Saccharomyces eubayanus	-71.187	-41.2406	PA-2
Saccharomyces eubayanus	-71.33	-41.1314	PB-2
Saccharomyces eubayanus	-71.6014	-41.3506	PB-1
Saccharomyces eubayanus	-71.4542	-41.0892	PB-1
Saccharomyces eubayanus	-71.4959	-41.3892	PB-1
Saccharomyces eubayanus	-71.6001	-41.3353	PB-1
Saccharomyces eubayanus	-71.4426	-41.1147	PA-1
Saccharomyces eubayanus	-71.2833	-41.25	PB-2
Saccharomyces eubayanus	-71.9367	-40.7189	PB-1
Saccharomyces eubayanus	-71.187	-41.2406	PA-2
Saccharomyces eubayanus	-71.0647	-37.8789	PA-2
Saccharomyces eubayanus	-71.0647	-37.8789	PA-2
Saccharomyces eubayanus	-71.4261	-39.5851	PA-2
Saccharomyces eubayanus	-71.4261	-39.5851	PA-2
Saccharomyces eubayanus	-71.0647	-37.8789	PA-2
Saccharomyces eubayanus	-71.0647	-37.8789	PA-2
Saccharomyces eubayanus	-71.4261	-39.5851	PA-2
Saccharomyces eubayanus	-71.4261	-39.5851	PB-2
Saccharomyces eubayanus	-71.0647	-37.8789	PA-2
Saccharomyces eubayanus	-71.0647	-37.8789	PA-2
Saccharomyces eubayanus	-71.0647	-37.8789	PA-2
Saccharomyces eubayanus	-71.4261	-39.5851	PB-2
Saccharomyces eubayanus	-71.4261	-39.5851	PB-2
Saccharomyces eubayanus	-71.4261	-39.5851	PB-2
Saccharomyces eubayanus	-71.4261	-39.5851	PB-2
Saccharomyces eubayanus	-71.0647	-37.8789	PA-2
Saccharomyces eubayanus	-71.4261	-39.5851	PB-2
Saccharomyces eubayanus	-72.2308	-39.2798	PB-2
Saccharomyces eubayanus	-71.4261	-39.5851	PB-2
Saccharomyces eubayanus	-71.0647	-37.8789	PA-2
Saccharomyces eubayanus	-71.0647	-37.8789	PA-2
Saccharomyces eubayanus	-71.4261	-39.5851	PA-2
Saccharomyces eubayanus	-71.0647	-37.8789	PA-2
Saccharomyces eubayanus	-71.4261	-39.5851	PB-2
Saccharomyces eubayanus	-71.0647	-37.8789	PA-2
Saccharomyces eubayanus	-71.9998	-44.8194
Saccharomyces eubayanus	-71.9998	-44.8194
Saccharomyces eubayanus	-71.9998	-44.8194
Saccharomyces eubayanus	-71.2183	-41.2553
Saccharomyces eubayanus	-71.2183	-41.2553
Saccharomyces eubayanus	-71.2183	-41.2553
Saccharomyces eubayanus	-71.2183	-41.2553
Saccharomyces eubayanus	-71.2131	-41.2108
Saccharomyces eubayanus	-71.2131	-41.2108
Saccharomyces eubayanus	-71.2131	-41.2108
Saccharomyces eubayanus	-73.0344	-37.8253
Saccharomyces eubayanus	-73.0298	-37.8192
Saccharomyces eubayanus	-73.0233	-37.8164
Saccharomyces eubayanus	-73.0094	-37.8167
Saccharomyces eubayanus	-71.7265	-41.9761
Saccharomyces eubayanus	-71.8603	-44.8922
Saccharomyces eubayanus	-71.8603	-44.8922
Saccharomyces eubayanus	-71.9998	-44.8194
Saccharomyces eubayanus	-71.9998	-44.8194
Saccharomyces eubayanus	-71.9998	-44.8194
Saccharomyces eubayanus	-72.0177	-44.8042
Saccharomyces eubayanus	-72.0177	-44.8042
Saccharomyces eubayanus	-71.83	-44.8472
Saccharomyces eubayanus	-71.321	-41.1375
Saccharomyces eubayanus	-71.2105	-41.1256
Saccharomyces eubayanus	-71.2195	-41.1197
Saccharomyces eubayanus	-71.2194	-41.1197
Saccharomyces eubayanus	-71.2194	-41.1197
Saccharomyces eubayanus	-71.228	-41.12
Saccharomyces eubayanus	-71.228	-41.12
Saccharomyces eubayanus	-71.4141	-41.1172
Saccharomyces eubayanus	-71.4141	-41.1172
Saccharomyces eubayanus	-71.4022	-41.1225
Saccharomyces eubayanus	-71.4022	-41.1225

### Sheet: justSA_maxent
settings	features	rm	train.AUC	avg.test.AUC	var.test.AUC	avg.diff.AUC	var.diff.AUC	avg.test.orMTP	var.test.orMTP	avg.test.or10pct	var.test.or10pct	AICc	delta.AICc	w.AIC	parameters	AUC_bin.1	AUC_bin.2	AUC_bin.3	AUC_bin.4	diff.AUC_bin.1	diff.AUC_bin.2	diff.AUC_bin.3	diff.AUC_bin.4	test.or10pct_bin.1	test.or10pct_bin.2	test.or10pct_bin.3	test.or10pct_bin.4	test.orMTP_bin.1	test.orMTP_bin.2	test.orMTP_bin.3	test.orMTP_bin.4
L_1	L	1	0.771183	0.694012	0.0789289	0.0796431	0.023513	0	0	0.269737	0.0980494	1571.64	244.328	8.80734e-54	11	0.66581	0.452684	0.899066	0.758487	0.0801321	0.223802	0	0.0146382	0.5	0.578947	0	0	0	0	0	0
LQ_1	LQ	1	0.940942	0.922337	0.000552321	0.0171539	0.000885511	0.0263158	0.00277008	0.130921	0.0269177	1385.82	58.5049	1.97584e-13	19	0.93729	0.933853	0.912971	0.905234	0	0	0.0356608	0.0329546	0.05	0	0.105263	0.368421	0	0	0.105263	0
H_1	H	1	0.961745	0.878758	0.00700329	0.0840318	0.00732419	0.0789474	0.0156971	0.425	0.0803947	1353.35	26.0358	2.21987e-06	34	0.842545	0.844505	0.960737	0.867245	0.119801	0.119569	0	0.0967578	0.7	0.578947	0.0526316	0.368421	0	0	0.0526316	0.263158
LQH_1	LQH	1	0.961179	0.907745	0.00460635	0.0559891	0.00631619	0.104605	0.0130211	0.358553	0.0797986	1376.79	49.4733	1.80692e-11	37	0.85765	0.933084	0.956755	0.883492	0.117094	0.025683	0	0.0811794	0.75	0.210526	0.105263	0.368421	0.05	0	0.105263	0.263158
LQHP_1	LQHP	1	0.962836	0.904018	0.00407901	0.0612467	0.00568988	0.142105	0.0131856	0.425	0.0711611	1345.06	17.7418	0.000140396	34	0.854915	0.910963	0.957429	0.892766	0.121224	0.0509886	0	0.0727747	0.7	0.578947	0.105263	0.315789	0.2	0	0.105263	0.263158
L_2	L	2	0.756464	0.674747	0.100971	0.0821946	0.0327927	0	0	0.269737	0.0980494	1587.1	259.78	3.88569e-57	11	0.631715	0.398911	0.888271	0.780092	0.0730113	0.255767	0	0	0.5	0.578947	0	0	0	0	0	0
LQ_2	LQ	2	0.934357	0.922793	0.00056764	0.0127612	0.000521039	0.0263158	0.00277008	0.117763	0.0192769	1395.72	68.4066	1.39842e-15	14	0.932225	0.938747	0.91685	0.90335	0	0	0.0208681	0.0301767	0.05	0	0.105263	0.315789	0	0	0.105263	0
H_2	H	2	0.956572	0.91895	0.00295358	0.038299	0.00314474	0	0	0.218421	0.0386611	1327.32	0	0.999844	19	0.881422	0.938163	0.959674	0.896539	0.0773126	0.0134075	0	0.062476	0.4	0.105263	0	0.368421	0	0	0	0
LQH_2	LQH	2	0.955591	0.923511	0.00311661	0.036678	0.00405317	0.0263158	0.00277008	0.344737	0.107507	1361.44	34.1275	3.88365e-08	26	0.87867	0.946679	0.96055	0.908145	0.090216	0.00532967	0	0.0511665	0.8	0.105263	0.105263	0.368421	0	0	0.105263	0
LQHP_2	LQHP	2	0.955121	0.920015	0.00294222	0.0379325	0.00444086	0.0263158	0.00277008	0.344737	0.107507	1368.34	41.0271	1.23311e-09	27	0.875045	0.945521	0.952776	0.906718	0.0947515	0.00529964	0	0.051679	0.8	0.105263	0.105263	0.368421	0	0	0.105263	0
L_3	L	3	0.744109	0.677118	0.0931769	0.0778479	0.0292305	0	0	0.269737	0.0980494	1586.6	259.286	4.9744e-57	7	0.63346	0.413932	0.88525	0.775829	0.0698681	0.241524	0	0	0.5	0.578947	0	0	0	0	0	0
LQ_3	LQ	3	0.929682	0.925458	0.00177091	0.0111154	0.000683766	0.0263158	0.00277008	0.130263	0.0176431	1408.32	80.9982	2.57866e-18	12	0.923315	0.963084	0.920192	0.895239	0	0	0.00778289	0.0366786	0.1	0	0.105263	0.315789	0	0	0.105263	0
H_3	H	3	0.953102	0.921773	0.0010528	0.0314804	0.00112974	0	0	0.194737	0.0227886	1366.4	39.079	3.26607e-09	19	0.921125	0.907195	0.952568	0.906203	0.0320838	0.0425466	0	0.0512913	0.2	0.210526	0	0.368421	0	0	0	0
LQH_3	LQH	3	0.953523	0.927675	0.00146244	0.0303403	0.00173176	0.0263158	0.00277008	0.232237	0.021553	1363.42	36.0984	1.44967e-08	20	0.90519	0.933737	0.961113	0.910661	0.0596819	0.0146063	0	0.0470731	0.35	0.105263	0.105263	0.368421	0	0	0.105263	0
LQHP_3	LQHP	3	0.952897	0.927735	0.000529802	0.0268108	0.00112213	0.0263158	0.00277008	0.232237	0.021553	1349.73	22.4146	1.35729e-05	16	0.91385	0.940968	0.941066	0.915055	0.0499395	0.00567985	0.00980059	0.0418232	0.35	0.105263	0.105263	0.368421	0	0	0.105263	0

### Sheet: noSAlocations
name	longitude	latitude	subpop
Saccharomyces eubayanus	175.959	-39.0968	PB-1
Saccharomyces eubayanus	-80.3038	36.0232	PB-1
Saccharomyces eubayanus	-121.971	47.8554	PB-1
Saccharomyces eubayanus	-122.06	47.8611	PB-1
Saccharomyces eubayanus	97.172	31.141	Holarctic
Saccharomyces eubayanus	-66.0167	45.5167	NoAm
Saccharomyces eubayanus	-66.0167	45.5167	NoAm
Saccharomyces eubayanus	-66.0167	45.5167	NoAm
Saccharomyces eubayanus	-66.0167	45.5167	NoAm
Saccharomyces eubayanus	-80.3038	36.0232	NoAm
Saccharomyces eubayanus	-80.3038	36.0232	NoAm
Saccharomyces eubayanus	-82.9476	34.9529	NoAm
Saccharomyces eubayanus	-82.9476	34.9529	NoAm
Saccharomyces eubayanus	-82.9476	34.9529	NoAm
Saccharomyces eubayanus	-80.3038	36.0232	NoAm
Saccharomyces eubayanus	-82.9476	34.9529	NoAm
Saccharomyces eubayanus	-87.7178	43.6961	NoAm
Saccharomyces eubayanus	-87.7178	43.6961	NoAm
Saccharomyces eubayanus	-87.7178	43.6961	NoAm
Saccharomyces eubayanus	-87.7178	43.6961	NoAm
Saccharomyces eubayanus	-87.7178	43.6961	NoAm
Saccharomyces eubayanus	-87.7178	43.6961	NoAm
Saccharomyces eubayanus	-80.3038	36.0232	NoAm
Saccharomyces eubayanus	-80.3038	36.0232	NoAm
Saccharomyces eubayanus	-78.8986	35.994	Holarctic
Saccharomyces eubayanus	-78.8986	35.994	Holarctic
Saccharomyces eubayanus	-80.3038	36.0232	NoAm
Saccharomyces eubayanus	-80.3038	36.0232	NoAm
Saccharomyces eubayanus	106.613	34.1722	Tongtainhe
Saccharomyces eubayanus	107.848	33.8485	Houzhenzi
Saccharomyces eubayanus	103.545	32.6466	Songpan
Saccharomyces eubayanus	102.203	31.9504	Ngawa
Saccharomyces eubayanus	100.734	32.9087	Banma
Saccharomyces eubayanus	102.55	31.6285	Barkam
Saccharomyces eubayanus	100.831	32.0905	Zamtang
Saccharomyces eubayanus	96.7081	31.1899	Qamdo
Saccharomyces eubayanus	94.3429	29.6444	Nyingchi
Saccharomyces eubayanus	94.7993	29.9439	Lulang
Saccharomyces eubayanus	94.2054	29.1848	Milin
Saccharomyces eubayanus	89.3092	30.6541	Langxain
Saccharomyces eubayanus	92.5901	29.1492	Gyaca

### Sheet: noSA_maxent
settings	features	rm	train.AUC	avg.test.AUC	var.test.AUC	avg.diff.AUC	var.diff.AUC	avg.test.orMTP	var.test.orMTP	avg.test.or10pct	var.test.or10pct	AICc	delta.AICc	w.AIC	parameters	AUC_bin.1	AUC_bin.2	AUC_bin.3	AUC_bin.4	diff.AUC_bin.1	diff.AUC_bin.2	diff.AUC_bin.3	diff.AUC_bin.4	test.or10pct_bin.1	test.or10pct_bin.2	test.or10pct_bin.3	test.or10pct_bin.4	test.orMTP_bin.1	test.orMTP_bin.2	test.orMTP_bin.3	test.orMTP_bin.4
L_1	L	1	0.932164	0.896043	0.00478506	0.0303887	0.00575692	0.258333	0.155833	0.258333	0.155833	631.494	72.9139	1.22118e-16	11	0.907178	0.907475	0.830581	0.93894	0.0161569	0	0.105398	0	0	0.2	0.833333	0	0	0.2	0.833333	0
LQ_1	LQ	1	0.975544	0.954542	0.00238104	0.0144317	0.00102475	0.125	0.025463	0.166667	0.0555556	681.702	123.122	1.52799e-27	13	0.970955	0.981573	0.908011	0.957627	0.00117702	0	0.0455825	0.0109671	0.166667	0	0.5	0	0.166667	0	0.333333	0
H_1	H	1	0.985323	0.955617	0.00215741	0.0280667	0.00235712	0.125	0.025463	0.358333	0.106204	683.321	124.741	6.80149e-28	17	0.968999	0.982312	0.91127	0.959887	0.0197423	0	0.0747546	0.0177698	0.166667	0	0.666667	0.6	0.166667	0	0.333333	0
LQH_1	LQH	1	0.986142	0.953551	0.00296129	0.0297442	0.00312546	0.208333	0.099537	0.258333	0.0817593	1051.04	492.456	9.64623e-108	19	0.968383	0.981139	0.900188	0.964494	0.0205753	0	0.0841391	0.0142623	0.166667	0	0.666667	0.2	0.166667	0	0.666667	0
LQHP_1	LQHP	1	0.986419	0.960782	0.00229706	0.0227352	0.00237611	0.125	0.025463	0.208333	0.099537	916.606	358.026	1.49813e-78	19	0.971027	0.981617	0.913299	0.977184	0.0186377	0	0.0698745	0.00242861	0.166667	0	0.666667	0	0.166667	0	0.333333	0
L_2	L	2	0.917328	0.911455	0.00797712	0.0302178	0.00821806	0.25	0.25	0.25	0.25	612.808	54.2282	1.39419e-12	6	0.941801	0.940895	0.822143	0.940982	0	0	0.120871	0	0	0	1	0	0	0	1	0
LQ_2	LQ	2	0.970556	0.949937	0.00401659	0.0217783	0.00355162	0.208333	0.173611	0.208333	0.173611	614.572	55.9924	5.77084e-13	11	0.97617	0.980183	0.888853	0.954542	0	0	0.0812283	0.00588491	0	0	0.833333	0	0	0	0.833333	0
H_2	H	2	0.979505	0.947526	0.00510177	0.0347017	0.00510116	0.208333	0.173611	0.441667	0.2025	562.01	3.43009	0.149623	10	0.976351	0.988614	0.882243	0.942894	0.00330472	0	0.102587	0.0329154	0.166667	0	1	0.6	0	0	0.833333	0
LQH_2	LQH	2	0.980661	0.950491	0.00397683	0.0313825	0.00416721	0.25	0.157407	0.341667	0.200278	637.739	79.1595	5.37737e-18	13	0.972838	0.98618	0.891098	0.951847	0.00855606	0	0.0944109	0.0225631	0.166667	0	1	0.2	0.166667	0	0.833333	0
LQHP_2	LQHP	2	0.981322	0.951697	0.00470027	0.0283938	0.00418476	0.25	0.157407	0.25	0.157407	568.982	10.4018	0.00458247	11	0.973381	0.98618	0.884688	0.962538	0.00863755	0	0.0926182	0.0123195	0.166667	0	0.833333	0	0.166667	0	0.833333	0
L_3	L	3	0.916084	0.914796	0.00741788	0.0274054	0.00675952	0.208333	0.173611	0.25	0.25	608.196	49.6165	1.39877e-11	4	0.936404	0.957453	0.830038	0.935289	0	0	0.109622	0	0	0	1	0	0	0	0.833333	0
LQ_3	LQ	3	0.96705	0.95059	0.0041155	0.0206386	0.00371067	0.208333	0.173611	0.208333	0.173611	599.664	41.0846	9.96395e-10	8	0.98095	0.974489	0.887947	0.958974	0	0	0.0815497	0.00100468	0	0	0.833333	0	0	0	0.833333	0
H_3	H	3	0.973633	0.946429	0.00606934	0.0355688	0.00682783	0.208333	0.173611	0.4	0.24	558.58	0	0.83144	6	0.975952	0.989483	0.873171	0.94711	0	0	0.1161	0.0261753	0	0	1	0.6	0	0	0.833333	0
LQH_3	LQH	3	0.975732	0.949643	0.00380175	0.0301882	0.00442807	0.25	0.157407	0.291667	0.229167	566.699	8.11947	0.0143454	9	0.971244	0.984746	0.891605	0.950978	0.00496161	0	0.0954522	0.020339	0.166667	0	1	0	0.166667	0	0.833333	0
LQHP_3	LQHP	3	0.978172	0.948982	0.0047306	0.0301295	0.00466937	0.25	0.157407	0.35	0.130741	581.321	22.7413	9.58546e-06	11	0.972222	0.986136	0.882986	0.954585	0.00363067	0	0.0972539	0.0196334	0.166667	0	0.833333	0.4	0.166667	0	0.833333	0
